# ADAR2 deaminase activity promotes Th17 effector function and protects against intestine inflammation

**DOI:** 10.1101/2020.09.22.308221

**Authors:** Shengyun Ma, Yajing Hao, Benjamin S. Cho, Nicholas Chen, Anna Zheng, Shuyang Zhang, Ge Sun, Parth R. Patel, Yuxin Li, Brian A Yee, Gene W Yeo, Bing Zhou, Xiang-Dong Fu, Wendy Jia Men Huang

## Abstract

ADAR1 and ADAR2 catalyze adenosine-to-inosine (A-to-I) editing, the most common post-transcriptional modification in RNA. While ADAR1 is ubiquitously expressed and plays a critical role in preventing activation of the host immune system, ADAR2 exhibits tissue-specific and inducible expression patterns, and its function in the immune system is not known. Here, we identify an intragenic super-enhancer involved in the dramatic induction of ADAR2 when naïve helper T cells differentiate toward the Th17 lineage. By editing the inverted repeat sequences at the 3’ untranslated region (UTR) of *Malt1*, which encodes a component of the NF-κB activation complex, ADAR2 promotes MALT1 expression and Th17 effector function. Interference with the ADAR2-MALT1 pathway dampens the production of Th17 cytokines and promotes T cell-mediated colitis. This study expands our understanding of RNA editing in adaptive immunity and identifies the ADAR2-MALT1-IL-17A axis as a potential therapeutic target for inflammatory conditions in the intestine.
