## Supplemental Table 1 for "ADAR2 deaminase activity promotes Th17 effector function and protects against intestine inflammation"

### Sheet: DESeqResults_anno_RBP
gene	baseMean	log2FoldChange	lfcSE	stat	pvalue	padj	X3381_Naive_WT_S20	X4333_Naive_WT_S18	X4330_Th1701_WT_S5	X4333_Th1701_WT_S8	GeneName
ENSMUSG00000020262.15	1897.76	-7.15928	0.406952	-17.5924	2.81582e-69	9.2369e-67	26.1681	26.5828	4745.46	2792.83	Adarb1
ENSMUSG00000079037.9	415.367	-5.15517	0.502876	-10.2514	1.16681e-24	5.02424e-23	26.1681	19.1396	606.373	1009.79	Prnp
ENSMUSG00000044786.6	2974.23	2.66902	0.302459	8.82442	1.10028e-18	3.04935e-17	5090.21	5192.14	993.822	620.761	Zfp36
ENSMUSG00000029814.10	255.574	-4.2028	0.567356	-7.40769	1.28515e-13	2.28216e-12	35.5885	17.013	417.374	552.322	Igf2bp3
ENSMUSG00000028639.14	10355.4	-1.57234	0.213898	-7.35091	1.9686e-13	3.40859e-12	4802.36	5621.72	17154.8	13842.9	Ybx1
ENSMUSG00000027510.17	3575.34	2.33156	0.332994	7.00182	2.52653e-12	3.95005e-11	5158.25	6774.35	1471.83	896.922	Rbm38
ENSMUSG00000027763.13	9307.94	1.32226	0.210282	6.288	3.21585e-10	4.0097e-09	13626.2	12971.3	5977.89	4656.31	Mbnl1
ENSMUSG00000032580.12	4254.18	1.06551	0.171887	6.19889	5.68617e-10	6.89448e-09	5605.2	5908.82	2631.82	2870.87	Rbm5
ENSMUSG00000041530.16	1859.13	1.27243	0.205895	6.18001	6.40971e-10	7.72505e-09	2763.35	2496.65	1137.93	1038.6	Ago1
ENSMUSG00000010097.15	5272.67	1.52738	0.260193	5.87019	4.35297e-09	4.68035e-08	6936.63	8723.4	3116.91	2313.75	Nxf1
ENSMUSG00000033565.18	293.027	-10.1143	1.74513	-5.79575	6.8018e-09	7.18911e-08	0	1.06331	148.05	1023	Rbfox2
ENSMUSG00000016921.14	5396.33	1.04426	0.184737	5.65268	1.57968e-08	1.56941e-07	7026.65	7511.22	3781.56	3265.9	Srsf6
ENSMUSG00000027951.16	3461.85	1.16864	0.208094	5.61591	1.95527e-08	1.9141e-07	4992.86	4592.44	2332.57	1929.52	Adar
ENSMUSG00000045817.8	6410.72	2.7809	0.496428	5.60182	2.12116e-08	2.06418e-07	6200.78	16185.7	2036.47	1219.91	Zfp36l2
ENSMUSG00000018428.15	421.962	-2.0949	0.432037	-4.84889	1.24152e-06	8.69206e-06	184.223	136.104	830.81	536.713	Akap1
ENSMUSG00000040296.15	2429.67	1.50623	0.313252	4.80835	1.52182e-06	1.04425e-05	3713.77	3475.96	1562.39	966.563	Ddx58
ENSMUSG00000054256.11	38.3955	-8.62684	1.90396	-4.53099	5.87081e-06	3.63615e-05	0	0	55.1248	98.4573	Msi1
ENSMUSG00000024095.15	1214.92	-1.06188	0.235273	-4.51339	6.37996e-06	3.92455e-05	850.985	723.051	1692.33	1593.33	Hnrnpll
ENSMUSG00000028405.9	1192.89	-0.994854	0.228493	-4.35398	1.33688e-05	7.73076e-05	826.91	767.71	1684.46	1492.47	Aco1
ENSMUSG00000029538.14	1267.94	-1.40752	0.324718	-4.33459	1.46034e-05	8.39357e-05	646.874	741.127	1457.66	2226.1	Srsf9
ENSMUSG00000024369.16	595.379	-1.1266	0.267409	-4.21302	2.51984e-05	0.00013848	362.166	385.982	825.297	808.071	Nelfe
ENSMUSG00000028180.18	1734.11	-1.00126	0.244912	-4.08826	4.34619e-05	0.00022808	1155.58	1155.82	2604.25	2020.78	Zranb2
ENSMUSG00000000568.15	2867.23	0.848862	0.212441	3.99576	6.44866e-05	0.000325263	3458.37	3915.11	1878.97	2216.49	Hnrnpd
ENSMUSG00000024268.16	39.0319	-6.19262	1.57006	-3.94418	8.00722e-05	0.000395581	2.09344	0	51.9748	102.059	Celf4
ENSMUSG00000063511.11	7770.53	0.962117	0.246676	3.90033	9.60606e-05	0.000467024	10545.7	9995.12	6177.92	4363.34	Snrnp70
ENSMUSG00000020358.17	5695.9	-1.07002	0.283657	-3.77225	0.000161782	0.000748429	3499.19	3852.37	9364.92	6067.13	Hnrnpab
ENSMUSG00000033581.17	291.496	-4.52541	1.20593	-3.75264	0.000174981	0.000805769	26.1681	22.3295	46.4623	1071.02	Igf2bp2
ENSMUSG00000022332.8	56.6906	-4.07404	1.1003	-3.70266	0.000213351	0.000962802	4.18689	8.50648	51.9748	162.094	Khdrbs3
ENSMUSG00000024483.19	1929.3	0.958523	0.266534	3.59625	0.000322833	0.0013911	2962.22	2133	1309.61	1312.36	Ankhd1
ENSMUSG00000030411.16	35.5883	-8.51666	2.40842	-3.53621	0.000405914	0.00170433	0	0	7.87497	134.478	Nova2
ENSMUSG00000038132.6	48.0292	-6.49033	1.91485	-3.38947	0.000700273	0.00277922	1.04672	1.06331	6.29998	183.707	Rbm24
ENSMUSG00000004268.11	3117.32	1.05083	0.317199	3.31284	0.000923527	0.00353389	3665.62	4745.55	2469.59	1588.53	Emg1
ENSMUSG00000018379.17	4684.08	-0.564475	0.171599	-3.28949	0.00100369	0.00380192	3690.74	3868.32	5860.56	5316.7	Srsf1
ENSMUSG00000035851.14	2188.45	0.678791	0.209278	3.24348	0.00118078	0.00437986	2465.03	2923.04	1690.76	1674.98	Ythdc1
ENSMUSG00000029328.15	4311.86	0.633419	0.197034	3.21476	0.00130552	0.00477967	4817.01	5670.63	3533.5	3226.28	Hnrnpdl
ENSMUSG00000020594.14	5238.1	0.686544	0.224647	3.0561	0.00224239	0.00767833	6797.41	6126.79	4525.75	3502.44	Pum2
ENSMUSG00000024097.11	3491.43	0.81636	0.27071	3.01563	0.00256444	0.00860633	4072.8	4835.94	2961.78	2095.22	Srsf7
ENSMUSG00000008489.18	36.2179	-8.5426	2.83887	-3.00916	0.00261974	0.00876908	0	0	0.787497	144.084	Elavl2
ENSMUSG00000011257.19	2329.61	-0.977397	0.328845	-2.97221	0.00295667	0.0097533	1513.56	1625.8	3871.34	2307.74	Pabpc4
ENSMUSG00000033166.11	919.662	-0.906645	0.306756	-2.95559	0.00312068	0.0102388	605.005	675.202	1394.66	1003.78	Dis3
ENSMUSG00000028163.17	9485.99	-0.922264	0.315188	-2.92608	0.00343265	0.0110789	6459.32	6647.82	15749.9	9086.89	Nfkb1
ENSMUSG00000034120.18	3428.94	0.612821	0.21149	2.89763	0.00375993	0.0119916	3884.39	4409.55	2948.39	2473.44	Srsf2
ENSMUSG00000032423.12	3551.33	-0.605253	0.209253	-2.89245	0.00382247	0.0121696	2716.24	2918.79	4710.02	3860.25	Syncrip
ENSMUSG00000070780.11	39.6671	-4.15018	1.44292	-2.87624	0.00402443	0.0127029	4.18689	4.25324	15.7499	134.478	Rbm47
ENSMUSG00000027593.15	4722.4	0.638531	0.222159	2.87421	0.00405035	0.0127689	5380.15	6122.54	4118.61	3268.3	Raly
ENSMUSG00000026234.12	17803.1	-0.817319	0.287349	-2.84434	0.00445029	0.0138554	12850.6	12932	28086.9	17342.9	Ncl
ENSMUSG00000052595.8	18.9949	-7.61023	2.73149	-2.78611	0.0053345	0.016211	0	0	3.93749	72.042	A1cf
ENSMUSG00000013415.9	213.676	-11.1044	3.98755	-2.78477	0.00535653	0.0162616	0	0	11.8125	842.891	Igf2bp1
ENSMUSG00000024949.17	6657.58	0.615533	0.222738	2.76349	0.00571876	0.0171638	7634.79	8479.9	5936.16	4579.47	Sf1
ENSMUSG00000021134.17	7903.36	0.692572	0.250994	2.75931	0.00579231	0.0173654	8792.47	10738.4	6952.03	5130.59	Srsf5
ENSMUSG00000025586.17	12.8492	-7.0467	2.5939	-2.71664	0.00659474	0.019353	0	0	14.175	37.2217	Cpeb1
ENSMUSG00000061479.15	1367.42	-0.935492	0.359147	-2.60476	0.00919374	0.0255662	889.714	988.879	2272.72	1318.37	Snrpa
ENSMUSG00000038374.10	1479.49	-0.796064	0.307135	-2.5919	0.00954476	0.0263393	1101.15	1062.25	2260.91	1493.67	Rbm8a
ENSMUSG00000027680.15	1958.9	-0.640842	0.254098	-2.52203	0.0116681	0.0310587	1423.54	1637.5	2078.99	2695.57	Fxr1
ENSMUSG00000032582.14	2114.9	0.618856	0.246304	2.51257	0.0119856	0.0317362	2588.54	2536	1900.23	1434.84	Rbm6
ENSMUSG00000039607.15	36.021	-8.53521	3.41847	-2.4968	0.0125321	0.0328974	0	0	0	144.084	Rbms3
ENSMUSG00000034818.16	19.2305	-4.55094	1.82368	-2.49547	0.0125789	0.0329964	3.14017	0	40.1624	33.6196	Celf5
ENSMUSG00000046402.10	29.004	-3.87873	1.56187	-2.48339	0.0130138	0.0339594	5.23361	2.12662	12.6	96.0559	Rbp1
ENSMUSG00000042079.13	6028.61	0.808954	0.32615	2.48032	0.0131266	0.0341845	6715.77	8637.27	5473.89	3287.51	Hnrnpf
ENSMUSG00000036698.11	6385.77	-0.763617	0.31302	-2.43952	0.014707	0.0375096	5214.77	4254.3	9974.44	6099.55	Ago2
ENSMUSG00000084128.10	32.4212	-2.63989	1.08712	-2.42832	0.0151688	0.0384863	11.5139	6.37986	40.9499	70.8413	Esrp2
ENSMUSG00000030435.16	5744.8	0.538064	0.227387	2.36629	0.0179672	0.0438951	6525.27	7083.77	5327.42	4042.75	U2af2
ENSMUSG00000028580.15	2392.44	0.479667	0.202879	2.3643	0.0180641	0.0440195	2795.79	2776.3	1838.81	2158.86	Pum1
ENSMUSG00000022012.9	10.8804	-6.80582	2.87965	-2.36342	0.018107	0.0440814	0	0	6.29998	37.2217	Enox1
ENSMUSG00000051695.6	6336.76	-0.46564	0.199817	-2.33033	0.0197886	0.0473133	4860.98	5785.47	7800.16	6900.42	Pcbp1
ENSMUSG00000028820.13	5501.29	0.534507	0.23121	2.31178	0.0207897	0.049237	5570.65	7447.43	4627.34	4359.74	Sfpq
ENSMUSG00000022194.15	847.229	0.576762	0.2503	2.30428	0.0212068	0.0500672	975.545	1052.68	637.873	722.821	Pabpn1
ENSMUSG00000026896.14	1014.17	-0.839201	0.377273	-2.22438	0.0261227	0.0593734	849.938	605.024	1590.74	1010.99	Ifih1
ENSMUSG00000018554.13	13.253	-5.62	2.5536	-2.20082	0.027749	0.0623565	1.04672	0	3.93749	48.028	Ybx2
ENSMUSG00000020069.16	859.984	-0.780333	0.387123	-2.01572	0.043829	0.0887101	609.192	656.063	789.072	1385.61	Hnrnph3
ENSMUSG00000021047.7	19.2112	-7.62792	3.82997	-1.99164	0.0464106	0.0926057	0	0	0	76.8447	Nova1
ENSMUSG00000066800.11	928.467	0.681428	0.347424	1.96138	0.0498353	0.097827	1265.49	1022.9	859.947	565.529	Rnasel
ENSMUSG00000060373.15	7581.09	-0.478952	0.248072	-1.9307	0.0535199	0.10324	5782.09	6887.06	10176	7479.16	Hnrnpc
ENSMUSG00000071337.11	1098.02	0.587446	0.306211	1.91844	0.0550553	0.105547	1267.58	1368.48	717.41	1038.6	Tia1
ENSMUSG00000037236.16	2351.06	-0.480618	0.258367	-1.86022	0.062855	0.116448	1678.94	2246.77	2542.83	2935.71	Matr3
ENSMUSG00000031167.16	5464.59	0.513457	0.276382	1.85778	0.0632003	0.116878	6729.38	6125.73	5417.98	3585.29	Rbm3
ENSMUSG00000055491.14	2134.99	0.590451	0.330701	1.78545	0.074188	0.132036	2393.85	2739.09	2124.67	1282.35	Pprc1
ENSMUSG00000068882.13	3310.67	-0.564997	0.31904	-1.77093	0.076573	0.135431	2622.04	2719.95	4951.78	2948.92	Ssb
ENSMUSG00000015165.16	8225.51	0.388201	0.221197	1.755	0.0792589	0.13903	8867.83	9784.58	8060.04	6189.6	Hnrnpl
ENSMUSG00000041459.15	4910.2	-0.423489	0.24776	-1.70927	0.0874011	0.149745	3911.6	4478.66	6489.77	4760.77	Tardbp
ENSMUSG00000039810.11	461.78	0.56523	0.333078	1.69699	0.0896986	0.152847	528.595	574.188	418.949	325.389	Zc3h10
ENSMUSG00000035623.14	1372.47	0.432217	0.256576	1.68456	0.0920742	0.156025	1771.05	1382.3	1217.47	1119.05	Rsf1
ENSMUSG00000007836.6	4055.78	0.279816	0.166903	1.67652	0.0936364	0.15802	4312.49	4582.87	3579.18	3748.58	Hnrnpa0
ENSMUSG00000040728.15	6.20037	-5.99383	3.75292	-1.59711	0.110241	NA	0	0	0.787497	24.014	Esrp1
ENSMUSG00000024831.14	582.241	0.533147	0.339372	1.57098	0.116187	0.186782	674.089	703.911	558.336	392.629	Ighmbp2
ENSMUSG00000003410.8	12.5594	-3.43597	2.19962	-1.56208	0.11827	0.189623	1.04672	3.18993	1.57499	44.4259	Elavl3
ENSMUSG00000058655.9	11133.7	0.362128	0.233145	1.55323	0.120368	0.191794	12315.7	12733.1	11291.1	8194.77	Eif4b
ENSMUSG00000029701.15	1888.49	-0.50633	0.330439	-1.53229	0.12545	0.198159	1553.34	1568.38	2768.05	1664.17	Rbm28
ENSMUSG00000022635.9	621.944	-0.450417	0.299124	-1.50579	0.132121	0.206009	527.548	524.212	803.247	632.768	Zcrb1
ENSMUSG00000071172.13	5207.22	0.397879	0.272394	1.46068	0.144104	0.220165	5329.91	6512.78	5288.05	3698.15	Srsf3
ENSMUSG00000008333.12	905.655	-0.526832	0.363408	-1.4497	0.147143	0.223369	706.537	778.343	1330.87	806.87	Snrpb2
ENSMUSG00000004980.16	18007.3	-0.262606	0.181693	-1.44533	0.148366	0.224886	15566.9	17179.9	21175.8	18106.5	Hnrnpa2b1
ENSMUSG00000032297.11	4.99967	-5.68299	3.95141	-1.43822	0.150373	NA	0	0	0.787497	19.2112	Celf6
ENSMUSG00000001120.15	112.532	0.820707	0.57124	1.43671	0.1508	0.227657	126.653	160.56	71.6623	91.2531	Pcbp3
ENSMUSG00000050966.9	4.19272	-5.42923	3.89712	-1.39314	0.163579	NA	0	0	2.36249	14.4084	Lin28a
ENSMUSG00000028790.13	4506.85	0.22324	0.164306	1.35869	0.174245	0.254224	4887.15	4823.18	4311.55	4005.53	Khdrbs1
ENSMUSG00000039782.14	227.074	-0.855031	0.642917	-1.32993	0.183543	0.264479	146.541	176.51	163.799	421.445	Cpeb2
ENSMUSG00000005506.16	4389.4	0.344183	0.261335	1.31702	0.187833	0.268859	5204.3	4617.96	4541.5	3193.86	Celf1
ENSMUSG00000014504.16	755.354	-0.443823	0.338418	-1.31147	0.1897	0.270988	635.36	645.429	1044.22	696.406	Srp19
ENSMUSG00000021546.18	12663.3	-0.279034	0.213815	-1.30502	0.191885	0.272409	11639.5	11246.6	15735	12032.2	Hnrnpk
ENSMUSG00000042699.11	5091.85	0.235091	0.186247	1.26225	0.206858	0.288553	5868.97	5143.23	4900.6	4454.59	Dhx9
ENSMUSG00000029423.10	6.0035	-5.94864	4.79375	-1.24091	0.214637	NA	0	0	0	24.014	Piwil1
ENSMUSG00000055436.18	3663.22	0.263293	0.218985	1.20234	0.229234	0.313963	3684.46	4309.6	3636.66	3022.16	Srsf11
ENSMUSG00000044221.14	1181.81	-0.303932	0.255617	-1.18901	0.234435	0.319656	994.386	1121.79	1437.97	1173.08	Grsf1
ENSMUSG00000017830.15	809.615	-0.326427	0.275079	-1.18667	0.235359	0.32077	755.733	681.582	990.672	810.472	Dhx58
ENSMUSG00000007850.16	6297.28	-0.225618	0.191431	-1.17859	0.238563	0.324383	5368.64	6243.76	7168.59	6408.13	Hnrnph1
ENSMUSG00000008658.16	4.50262	-5.53279	4.79676	-1.15344	0.248728	NA	0	0	0	18.0105	Rbfox1
ENSMUSG00000028911.16	556.544	0.309947	0.26959	1.1497	0.250269	0.337346	609.192	623.1	503.998	489.885	Srsf4
ENSMUSG00000046434.16	13421	-0.325925	0.29582	-1.10177	0.270563	0.359674	10974.9	12849	18421.1	11439.1	Hnrnpa1
ENSMUSG00000028546.17	3.6021	-5.21006	4.79976	-1.08548	0.277707	NA	0	0	0	14.4084	Elavl4
ENSMUSG00000040423.10	1490.11	0.315187	0.29587	1.06529	0.286746	0.377515	1845.37	1459.93	1530.11	1125.06	Rc3h1
ENSMUSG00000018765.5	2282.63	-0.243757	0.232329	-1.04919	0.294091	0.385059	1987.73	2193.61	2753.09	2196.08	Fxr2
ENSMUSG00000026058.11	5.36465	-4.27315	4.12672	-1.03548	0.300443	NA	1.04672	0	0	20.4119	Khdrbs2
ENSMUSG00000066037.14	2172.24	0.231153	0.228654	1.01093	0.31205	0.404222	2447.24	2243.58	1785.26	2212.89	Hnrnpr
ENSMUSG00000025402.12	1072.34	0.320319	0.32017	1.00047	0.317085	0.409568	977.638	1404.63	1047.37	859.701	Nab2
ENSMUSG00000033882.15	2.70157	-4.79369	4.80477	-0.997694	0.318428	NA	0	0	0	10.8063	Rbm46
ENSMUSG00000034732.4	2.70157	-4.79369	4.80477	-0.997694	0.318428	NA	0	0	0	10.8063	Pabpc5
ENSMUSG00000010608.15	3579.37	0.209466	0.217507	0.963029	0.335533	0.428488	3792.27	3886.4	3709.11	2929.71	Rbm25
ENSMUSG00000059005.13	10659.2	0.2614	0.278979	0.936988	0.348765	0.442422	11362.2	11883.6	11831.4	7559.6	Hnrnpa3
ENSMUSG00000094936.8	63.8985	0.693724	0.74629	0.929563	0.352597	0.446457	97.3451	60.6087	49.6123	48.028	Rbm4
ENSMUSG00000031527.7	1253.44	-0.306993	0.356293	-0.86163	0.388891	0.482557	1043.58	1198.35	1738.01	1033.8	Eri1
ENSMUSG00000039630.10	12952.9	0.131528	0.158475	0.829963	0.40656	0.499874	13097.6	13988.9	12876.4	11848.5	Hnrnpu
ENSMUSG00000008301.11	685.651	-0.266287	0.323841	-0.822278	0.410919	0.504066	633.267	612.467	874.91	621.962	Phax
ENSMUSG00000031433.15	234.322	0.386643	0.475281	0.813505	0.415929	0.508793	274.241	257.321	249.637	156.091	Rbm41
ENSMUSG00000020300.14	840.062	-0.196051	0.249361	-0.786212	0.431743	0.524547	783.995	782.596	959.172	834.486	Cpeb4
ENSMUSG00000067150.6	1654.87	0.229561	0.292026	0.786099	0.43181	0.524591	1827.58	1745.96	1812.82	1233.12	Xpo5
ENSMUSG00000002107.18	3759.98	-0.167591	0.222672	-0.752637	0.451668	0.543629	3851.94	3232.46	4343.84	3611.7	Celf2
ENSMUSG00000026970.16	2289.24	-0.160135	0.213666	-0.749461	0.453579	0.545381	2121.71	2202.12	2191.61	2641.54	Rbms1
ENSMUSG00000020079.15	542.978	-0.244161	0.334162	-0.730664	0.464984	0.55569	496.146	498.693	681.185	495.889	Supv3l1
ENSMUSG00000069565.12	2546.35	-0.186076	0.264951	-0.702303	0.48249	0.5718	2350.94	2414.78	3176.76	2242.91	Dazap1
ENSMUSG00000028134.11	369.384	0.248446	0.358081	0.693828	0.48779	0.576869	451.137	350.892	321.299	354.206	Ptbp2
ENSMUSG00000024019.18	136.599	0.381137	0.556639	0.684711	0.493527	0.582279	137.121	172.256	140.962	96.0559	Cmtr1
ENSMUSG00000031134.16	1135.59	0.195099	0.287636	0.678284	0.497592	0.586195	1314.68	1109.03	911.922	1206.7	Rbmx
ENSMUSG00000018974.7	1768.92	0.175641	0.259019	0.678099	0.497709	0.586255	1849.56	1904.39	1907.32	1414.42	Sart3
ENSMUSG00000038784.13	753.376	0.220961	0.33125	0.667051	0.50474	0.592833	798.649	824.066	827.66	563.128	Cnot4
ENSMUSG00000028676.17	2037.89	-0.189581	0.286109	-0.662619	0.507575	0.595582	1656.96	2152.14	2483.77	1858.68	Srsf10
ENSMUSG00000028651.12	834.608	-0.212246	0.333036	-0.637307	0.523925	0.610676	723.285	824.066	1067.06	724.022	Ppie
ENSMUSG00000006498.16	7914.33	-0.159364	0.257731	-0.618333	0.536356	0.622511	7316.59	7639.89	9919.32	6781.55	Ptbp1
ENSMUSG00000031311.17	6651.43	0.145353	0.257126	0.565298	0.571871	0.654884	6730.42	7243.27	7467.84	5164.21	Nono
ENSMUSG00000025580.15	2503.03	0.180726	0.330589	0.546678	0.5846	0.666457	2515.27	2805.01	2946.03	1745.82	Eif4a3
ENSMUSG00000036733.16	2.90311	1.42936	2.62476	0.544566	0.586052	NA	5.23361	3.18993	0.787497	2.4014	Rbm42
ENSMUSG00000031639.12	8.33191	1.00814	1.902	0.530043	0.596082	0.676554	11.5139	10.6331	1.57499	9.60559	Tlr3
ENSMUSG00000029817.11	1758.24	-0.142036	0.295907	-0.480003	0.631225	0.707057	1407.84	1936.29	2072.69	1616.14	Tra2a
ENSMUSG00000016503.17	329.09	0.15866	0.338406	0.468844	0.639181	0.714454	329.717	364.715	318.149	303.777	Gtf3a
ENSMUSG00000042369.8	881.401	0.146889	0.319166	0.460228	0.645352	0.719486	877.153	976.119	986.734	685.599	Rbm45
ENSMUSG00000068856.3	1305.09	-0.156447	0.351911	-0.444565	0.656634	0.729091	1103.25	1366.35	1702.57	1048.21	Sf3b4
ENSMUSG00000059208.15	7005.46	0.0775273	0.195437	0.396687	0.691598	0.758715	6739.84	7648.39	7359.95	6273.65	Hnrnpm
ENSMUSG00000021611.9	115.983	0.225235	0.589999	0.381755	0.702643	0.767843	108.859	141.42	126	87.651	Tert
ENSMUSG00000027249.15	2.48694	-1.08698	2.91613	-0.372747	0.709337	NA	2.09344	1.06331	0.787497	6.0035	F2
ENSMUSG00000010592.9	2.37806	-1.00536	2.76277	-0.363897	0.715935	NA	1.04672	2.12662	3.93749	2.4014	Dazl
ENSMUSG00000031256.11	1513.09	-0.125865	0.377362	-0.33354	0.738727	0.797995	1425.64	1469.49	2053.79	1103.44	Cstf2
ENSMUSG00000040028.10	1917.65	-0.0790733	0.239728	-0.329846	0.741517	0.800577	1646.49	2084.09	2058.52	1881.5	Elavl1
ENSMUSG00000045427.13	1691.65	-0.0635079	0.199785	-0.317881	0.750575	0.807718	1597.3	1711.93	1788.41	1668.97	Hnrnph2
ENSMUSG00000031144.15	19.1459	0.375719	1.19918	0.313312	0.754043	0.810754	25.1213	18.0763	14.175	19.2112	Syp
ENSMUSG00000010205.11	0.300175	-1.55133	4.9645	-0.312484	0.754673	NA	0	0	0	1.2007	Raver1
ENSMUSG00000029405.16	2401.93	-0.0534707	0.177064	-0.301985	0.762664	0.817975	2391.76	2323.33	2492.43	2400.2	G3bp2
ENSMUSG00000022283.15	30081.3	0.0725697	0.264852	0.274001	0.784083	0.835288	27952.7	33724	34820.8	23827.9	Pabpc1
ENSMUSG00000030846.15	1589.98	0.062555	0.238236	0.262576	0.792877	0.842219	1477.97	1771.48	1660.04	1450.44	Tial1
ENSMUSG00000033658.16	1144.6	-0.0772638	0.300417	-0.257189	0.797033	0.84529	1212.1	1016.52	1361.58	988.175	Ddx19b
ENSMUSG00000071645.6	1157.3	-0.0828068	0.337565	-0.245307	0.806219	0.852327	1065.56	1183.46	1459.23	920.936	Tut1
ENSMUSG00000056851.14	7068.73	0.0406761	0.215938	0.188369	0.850587	0.887449	6235.32	8101.36	6896.12	7042.1	Pcbp2
ENSMUSG00000009549.14	1489.47	-0.0443759	0.239681	-0.185145	0.853115	0.889602	1396.33	1537.55	1662.41	1361.59	Srp14
ENSMUSG00000030795.18	7366.97	-0.0298811	0.245033	-0.121947	0.902941	0.928583	7906.94	6675.46	8553.01	6332.49	Fus
ENSMUSG00000006456.10	1030.04	0.0353398	0.315478	0.11202	0.910808	0.934527	891.807	1194.1	1150.53	883.715	Rbm14
ENSMUSG00000007670.10	3453.46	-0.0114476	0.23143	-0.0494648	0.960549	0.970826	3169.47	3710.95	3854.8	3078.59	Khsrp
ENSMUSG00000018583.5	6462.14	-0.0110816	0.30255	-0.0366272	0.970782	0.977992	5963.18	6912.58	8017.51	4955.29	G3bp1
ENSMUSG00000022858.16	3050.95	-0.00863596	0.31366	-0.0275329	0.978035	0.983212	2792.65	3292.01	3768.18	2350.97	Tra2b
ENSMUSG00000031754.10	1070.47	0.00443653	0.317012	0.0139948	0.988834	0.990976	986.012	1159.01	1263.93	872.908	Nudt21
ENSMUSG00000020780.15	2064.77	-0.00319902	0.241458	-0.0132488	0.989429	0.991463	1933.3	2192.55	2305.79	1827.46	Srp68
ENSMUSG00000000838.17	940.227	0.00290046	0.235362	0.0123234	0.990168	0.992045	902.274	980.372	974.134	904.126	Fmr1
