## Supplemental Table 2 for "ADAR2 deaminase activity promotes Th17 effector function and protects against intestine inflammation"

### Sheet: TableS2_Naive
chr	loci	EditingLevel_Naive_rep1	EditingLevel_Naive_rep2	GeneName	RepeatsType	UTRanno
chr10	127169120	0.0961538	0.3125	B4galnt1	Alu	no
chr10	128365480	0.235294	0.2	Coq10a	B4	no
chr10	128776449	1	1	no	no	no
chr10	20340927	0.207547	0.382979	Bclaf1	no	UTR
chr10	22311760	0.2	0.444444	C920009B18Rik	ERVL-MaLR	no
chr10	22312042	0.8	1	C920009B18Rik	ERVL-MaLR	no
chr10	4428257	1	1	Rmnd1	Alu	no
chr10	58407765	0.666667	1	Lims1	Alu	no
chr10	59897978	0.5	0.285714	Dnajb12	Simple_repeat	UTR
chr10	61099884	0.121212	0.0821918	Sgpl1	no	UTR
chr10	61433462	0.240437	0.196891	Eif4ebp2	no	UTR
chr10	67546542	0.45	0.142857	Egr2	ERVK	UTR
chr10	77562800	0.5	0.5	Itgb2	ERVL-MaLR	no
chr10	78186345	1	1	no	B2	no
chr10	78186346	1	1	no	B2	no
chr10	80685976	0.237589	0.21875	Mob3a	Alu	UTR
chr10	80685987	0.156134	0.1	Mob3a	Alu	UTR
chr10	80686435	0.291667	0.296154	Mob3a	Alu	UTR
chr10	81029931	0.226415	0.192308	Slc39a3	no	UTR
chr10	86837257	0.444444	0.722222	Nt5dc3	Alu	UTR
chr10	86837260	0.363636	0.368421	Nt5dc3	Alu	UTR
chr10	86837334	0.176471	0.2	Nt5dc3	Alu	UTR
chr10	95491074	0.4	0.285714	Mrpl42	ERVL-MaLR	no
chr11	106157065	0.0776699	0.119792	Limd2	Alu	UTR
chr11	106157074	0.184466	0.268657	Limd2	Alu	UTR
chr11	116122340	0.333333	0.206897	no	Alu	no
chr11	116122774	0.227273	0.233333	no	Alu	no
chr11	116122824	0.393939	0.341463	no	Alu	no
chr11	116122829	0.25	0.311111	no	Alu	no
chr11	119898601	0.121212	0.114286	Rptor	no	UTR
chr11	120579091	0.140206	0.130561	Arhgdia	no	UTR
chr11	20228606	0.222222	0.647059	Cep68	Alu	UTR
chr11	3132249	0.22549	0.1	Sfi1	no	UTR
chr1	133137534	0.12782	0.110092	Ppp1r15b	ID	UTR
chr1	133137536	0.146154	0.0900901	Ppp1r15b	ID	UTR
chr1	133137544	0.318966	0.373832	Ppp1r15b	ID	UTR
chr1	133137561	0.09375	0.168317	Ppp1r15b	ID	UTR
chr1	133137570	0.168675	0.222222	Ppp1r15b	ID	UTR
chr1	133138010	0.363636	0.285714	Ppp1r15b	scRNA	UTR
chr1	133138018	0.214286	0.244898	Ppp1r15b	scRNA	UTR
chr1	13625010	0.363636	0.428571	no	B2	no
chr1	13625741	0.533333	0.571429	no	B2	no
chr1	138486875	0.135593	0.10989	Nek7	no	UTR
chr11	43684139	0.375	0.391304	Pwwp2a	no	no
chr11	43684145	0.25	0.391304	Pwwp2a	no	no
chr11	43706402	0.571429	0.6	Pwwp2a	no	UTR
chr11	4767141	0.235294	0.34	Nf2	no	UTR
chr11	52126806	0.5	0.5	Mir3061	no	no
chr11	53264358	0.444444	0.538462	Hspa4	Alu	no
chr1	153762541	0.384615	0.225806	Rnasel	Simple_repeat	UTR
chr11	5525558	0.455882	0.358209	Xbp1	B4	UTR
chr11	59456201	0.333333	0.2	Jmjd4	B2	UTR
chr11	59456246	0.133333	0.142857	Jmjd4	B2	UTR
chr11	59456266	0.153846	0.375	Jmjd4	B2	UTR
chr11	59458313	0.6	0.333333	Jmjd4	B2	UTR
chr11	60444877	0.214286	0.258621	Gid4	no	UTR
chr11	6259849	0.666667	0.75	Ddx56	Alu	no
chr11	6260895	0.4	0.5	Ddx56	Alu	no
chr11	6355673	0.0918919	0.135514	Ogdh	no	no
chr11	68986849	0.25	0.217391	Pfas	Alu	UTR
chr11	69404689	0.344828	0.15493	Kdm6b	no	no
chr11	70037043	1	0.5	Dlg4	B4	no
chr1	171413402	0.5	0.25	Usf1	Alu	no
chr1	171889121	0.100719	0.162602	Cd84	ERVK	UTR
chr11	75176340	0.586207	0.521739	Ovca2	no	UTR
chr11	75176344	0.727273	0.684211	Ovca2	no	UTR
chr11	75176345	0.545455	0.578947	Ovca2	no	UTR
chr11	75176346	0.238095	0.277778	Ovca2	no	UTR
chr11	75176384	0.685714	0.576923	Ovca2	no	UTR
chr11	75176432	0.657895	0.741935	Ovca2	no	UTR
chr11	75176447	0.179487	0.21875	Ovca2	no	UTR
chr11	75177363	0.53125	0.666667	Ovca2	no	UTR
chr11	75177367	0.551724	0.588235	Ovca2	no	UTR
chr11	75177424	0.2	0.428571	Ovca2	no	UTR
chr11	75177459	0.472222	0.684211	Ovca2	B4	UTR
chr11	75177471	0.235294	0.0952381	Ovca2	B4	UTR
chr11	75300558	0.0920245	0.0793651	Rpa1	no	UTR
chr11	75300560	0.352564	0.355932	Rpa1	no	UTR
chr11	75300561	0.120805	0.189655	Rpa1	no	UTR
chr11	75300577	0.336283	0.473684	Rpa1	no	UTR
chr11	75300578	0.715686	0.831579	Rpa1	no	UTR
chr11	75300580	0.100917	0.154545	Rpa1	no	UTR
chr11	75300584	0.768519	0.817391	Rpa1	no	UTR
chr11	75300593	0.677686	0.736364	Rpa1	no	UTR
chr11	75300618	0.26506	0.409836	Rpa1	no	UTR
chr11	75300622	0.346821	0.327778	Rpa1	no	UTR
chr11	75300623	0.133333	0.183333	Rpa1	no	UTR
chr11	75300630	0.187845	0.263158	Rpa1	no	UTR
chr11	75300631	0.444444	0.497382	Rpa1	no	UTR
chr11	75300972	0.137821	0.097561	Rpa1	no	UTR
chr11	75300985	0.314815	0.398406	Rpa1	no	UTR
chr11	75301000	0.206107	0.164179	Rpa1	no	UTR
chr11	75301007	0.287402	0.275735	Rpa1	no	UTR
chr11	75301010	0.119403	0.159664	Rpa1	no	UTR
chr11	75301015	0.932584	0.917749	Rpa1	no	UTR
chr11	75301032	0.235507	0.34902	Rpa1	no	UTR
chr11	75301040	0.294326	0.42446	Rpa1	no	UTR
chr11	77521532	0.333333	0.4	no	Alu	no
chr1	180424210	0.122699	0.232804	Itpkb	no	UTR
chr1	180424263	0.147059	0.135266	Itpkb	no	UTR
chr11	82962564	0.132812	0.132653	Slfn5	Alu	UTR
chr11	82962566	0.380165	0.395833	Slfn5	Alu	UTR
chr11	82962584	0.511905	0.517857	Slfn5	Alu	UTR
chr11	82962595	0.542857	0.519231	Slfn5	Alu	UTR
chr11	82962600	0.109375	0.155556	Slfn5	Alu	UTR
chr11	82962617	0.4	0.527778	Slfn5	Alu	UTR
chr11	82962620	0.244444	0.30303	Slfn5	Alu	UTR
chr11	82962621	0.23913	0.242424	Slfn5	Alu	UTR
chr11	82962655	0.609756	0.577465	Slfn5	Alu	UTR
chr11	82963224	0.125	0.108108	Slfn5	Alu	UTR
chr11	82963228	0.210526	0.238095	Slfn5	Alu	UTR
chr11	82963275	0.121212	0.173913	Slfn5	Alu	UTR
chr11	82963456	0.165775	0.144068	Slfn5	Alu	UTR
chr11	82963463	0.115578	0.118644	Slfn5	Alu	UTR
chr11	82963634	0.0987654	0.109091	Slfn5	Alu	UTR
chr11	82963646	0.125828	0.12	Slfn5	Alu	UTR
chr11	82963660	0.215385	0.1625	Slfn5	Alu	UTR
chr11	82963686	0.221311	0.104478	Slfn5	Alu	UTR
chr11	95770496	0.177778	0.137255	no	no	no
chr11	96807062	0.175676	0.144444	Cbx1	no	UTR
chr11	97644534	1	0.5	LOC108167924	Alu	UTR
chr11	97644539	0.285714	0.5	LOC108167924	Alu	UTR
chr11	97644549	0.75	0.4	LOC108167924	Alu	UTR
chr11	97646495	0.25	0.181818	LOC108167924	B2	no
chr11	98829696	0.545455	0.222222	Casc3	ERVL	no
chr12	100207186	0.0992248	0.0924262	Calm1	no	UTR
chr12	101919872	0.162791	0.166667	Atxn3	ID	UTR
chr12	101921631	0.416667	0.285714	Atxn3	ID	UTR
chr12	101921632	0.25	0.136364	Atxn3	ID	UTR
chr12	112957260	0.2	0.35	Brf1	no	UTR
chr12	112958189	0.64	0.709677	Brf1	no	UTR
chr12	112958239	0.585366	0.545455	Brf1	no	UTR
chr12	112958242	0.902439	0.676471	Brf1	no	UTR
chr12	17429598	0.206897	0.105263	Nol10	Alu	UTR
chr12	17429859	0.238095	0.526316	Nol10	Alu	UTR
chr12	17429884	0.333333	0.8	Nol10	Alu	UTR
chr12	21333720	0.4	1	Adam17	Alu	no
chr12	31331883	0.173333	0.119403	Dld	no	UTR
chr12	54672416	0.411765	0.5	Eapp	B2	no
chr12	70994629	0.333333	1	3110056K07Rik	B2	UTR
chr12	70995210	0.5	0.153846	3110056K07Rik	B2	UTR
chr12	70995211	0.4	0.153846	3110056K07Rik	B2	UTR
chr12	70995214	0.4	0.266667	3110056K07Rik	B2	UTR
chr12	71098211	0.318182	0.531915	Arid4a	no	UTR
chr12	84762323	0.166667	0.15	Npc2	B2	no
chr12	85234649	0.384615	0.7	Mlh3	Alu	UTR
chr12	85235104	0.375	0.714286	Mlh3	Alu	UTR
chr12	8750269	0.65625	0.6875	Pum2	no	UTR
chr12	8750270	0.4375	0.390625	Pum2	no	UTR
chr12	8750276	0.21875	0.164179	Pum2	no	UTR
chr13	111717718	0.428571	0.5	Mier3	no	UTR
chr13	12607943	0.363636	0.555556	Ero1lb	Low_complexity	UTR
chr13	17804548	0.25	0.25	Cdk13	no	no
chr13	49386157	0.181818	0.101695	Bicd2	no	UTR
chr13	5868626	0.0943396	0.0833333	Klf6	no	UTR
chr13	64290180	0.316667	0.316667	no	Alu	no
chr13	64290310	0.3	0.4	no	Alu	no
chr13	64290351	0.139535	0.166667	no	Alu	no
chr13	64290358	0.181818	0.282609	no	Alu	no
chr1	36526757	0.229167	0.225806	Cnnm3	L1	UTR
chr1	37442392	0.222222	0.222222	Mgat4a	no	UTR
chr1	37442393	0.333333	0.222222	Mgat4a	no	UTR
chr1	37443158	0.272727	0.5	Mgat4a	no	UTR
chr13	93147184	0.36	0.2	Papd4	no	UTR
chr14	21797711	0.210526	0.3	Samd8	Alu	UTR
chr14	31700626	0.421053	0.555556	Ankrd28	no	UTR
chr14	31700629	0.388889	0.411765	Ankrd28	no	UTR
chr14	31700922	0.4	0.166667	Ankrd28	no	UTR
chr14	31700923	0.4	0.416667	Ankrd28	no	UTR
chr14	31701375	0.25	0.4	Ankrd28	Low_complexity	UTR
chr14	32296625	0.705882	0.612903	Parg	no	UTR
chr14	34747160	0.211538	0.109091	Wapl	no	UTR
chr14	40907022	0.130045	0.168889	Tspan14	no	UTR
chr14	47319972	0.518519	0.65625	Mapk1ip1l	no	UTR
chr14	47319973	0.518519	0.818182	Mapk1ip1l	no	UTR
chr14	47319978	0.545455	0.72093	Mapk1ip1l	no	UTR
chr14	47319979	0.545455	0.581395	Mapk1ip1l	no	UTR
chr14	47320777	0.685185	0.651163	Mapk1ip1l	no	UTR
chr14	47322513	0.119048	0.116883	Mapk1ip1l	Alu	UTR
chr14	52073736	0.184211	0.142857	Hnrnpc	no	UTR
chr14	52161202	0.106667	0.0878378	Supt16	Alu	UTR
chr14	52293395	0.146552	0.162162	Tox4	Alu	UTR
chr14	52293420	0.260163	0.307692	Tox4	Alu	UTR
chr14	52293442	0.277778	0.336538	Tox4	Alu	UTR
chr14	52293815	0.245763	0.293651	Tox4	no	UTR
chr14	52294118	0.22449	0.165289	Tox4	Alu	UTR
chr14	52294135	0.354839	0.243902	Tox4	Alu	UTR
chr14	52294206	0.160494	0.263158	Tox4	Alu	UTR
chr14	52294216	0.417722	0.455556	Tox4	Alu	UTR
chr14	52294217	0.197531	0.25	Tox4	Alu	UTR
chr14	52294229	0.575758	0.660377	Tox4	Alu	UTR
chr14	52295436	0.151515	0.205882	Mettl3	Alu	UTR
chr14	75719719	0.155556	0.116279	Cog3	no	no
chr15	100391729	1	0.333333	Slc11a2	Alu	no
chr15	12528605	1	1	Pdzd2	ERVK	no
chr1	52187395	0.785714	0.882353	Gls	Low_complexity	UTR
chr15	38491612	0.277778	0.333333	Azin1	no	UTR
chr15	38491613	0.136364	0.153153	Azin1	no	UTR
chr15	39093496	0.222222	0.444444	Slc25a32	Alu	UTR
chr1	54397335	0.5	0.4	Gtf3c3	ID	UTR
chr1	54646250	0.119048	0.137255	Ankrd44	no	UTR
chr15	57870727	0.27619	0.261261	Derl1	no	UTR
chr15	63931616	0.102857	0.0798005	Fam49b	no	no
chr15	65873649	0.180556	0.0869565	Efr3a	no	UTR
chr15	78994097	0.106796	0.106195	Triobp	no	no
chr15	79907515	0.0901639	0.0961538	Apobec3	Alu	UTR
chr15	79907547	0.424658	0.483333	Apobec3	Alu	UTR
chr15	81453978	0.222222	0.4	Xpnpep3	Alu	UTR
chr15	81454965	0.428571	0.153846	Xpnpep3	Alu	UTR
chr15	81456160	0.2	0.181818	Xpnpep3	B4	UTR
chr15	81456896	0.454545	0.444444	Xpnpep3	Alu	UTR
chr15	8158212	0.230769	0.142857	Nup155	Alu	UTR
chr15	88811151	0.181818	0.375	Alg12	Alu	no
chr15	98833719	0.190789	0.165354	Kmt2d	no	UTR
chr15	98910261	0.333333	0.130435	Lmbr1l	B2	no
chr15	99728161	0.333333	0.444444	no	Alu	no
chr15	99728168	1	0.8	no	Alu	no
chr15	99728170	1	0.8	no	Alu	no
chr15	99728210	0.3	0.454545	no	Alu	no
chr15	99729380	0.666667	0.714286	no	Alu	no
chr15	99729381	0.333333	0.714286	no	Alu	no
chr16	11086016	0.333333	0.222222	Txndc11	no	no
chr16	17484777	0.164179	0.164835	Crkl	no	UTR
chr16	18284576	0.62069	0.466667	Dgcr8	no	UTR
chr1	63048307	0.102941	0.206897	Ino80d	no	UTR
chr16	32017305	0.423077	0.305882	Pak2	no	UTR
chr16	32299839	0.235294	0.666667	Rnf168	B2	UTR
chr16	32299847	0.125	0.666667	Rnf168	B2	UTR
chr16	32299852	0.125	0.666667	Rnf168	B2	UTR
chr16	32300268	0.571429	0.666667	Rnf168	B2	UTR
chr16	32300288	0.611111	0.636364	Rnf168	B2	UTR
chr16	32300332	0.304348	0.526316	Rnf168	B2	UTR
chr16	32300353	0.25	0.25	Rnf168	B2	UTR
chr16	35926845	0.190141	0.194915	Dtx3l	no	UTR
chr16	35926902	0.25	0.176471	Dtx3l	B4	UTR
chr16	35926916	0.173077	0.224719	Dtx3l	B4	UTR
chr16	35928789	0.150685	0.179245	Dtx3l	Alu	UTR
chr16	4626347	0.230769	0.266667	Pam16	hAT-Charlie	no
chr16	4626376	0.21875	0.296296	Pam16	hAT-Charlie	no
chr16	4875295	0.287958	0.302885	Ubald1	no	UTR
chr16	64762269	0.285714	0.3125	4930453N24Rik	Alu	UTR
chr16	87434152	0.5	0.28	Rwdd2b	B2	UTR
chr17	13017188	0.153846	0.2	Sod2	L1	UTR
chr1	7172369	0.183673	0.181818	Pcmtd1	no	UTR
chr17	32819186	0.166667	0.3	Zfp799	ERVL	UTR
chr17	33689006	0.75	0.4	2022-03-02	B2	no
chr17	33928554	0.538961	0.534884	Tapbp	Alu	UTR
chr17	33928557	0.832636	0.799419	Tapbp	Alu	UTR
chr17	33928664	0.150943	0.134048	Tapbp	Alu	UTR
chr17	33928729	0.157165	0.171698	Tapbp	Alu	UTR
chr17	33928733	0.15184	0.133816	Tapbp	Alu	UTR
chr17	34590933	0.143847	0.183871	Gpsm3	no	no
chr17	35124415	0.216495	0.37	Gm20522	no	no
chr17	35857734	0.318841	0.236842	Mdc1	Alu	UTR
chr17	35857740	0.202703	0.152941	Mdc1	Alu	UTR
chr17	35857741	0.133333	0.104651	Mdc1	Alu	UTR
chr17	35858619	0.111111	0.243243	Mdc1	Alu	UTR
chr17	35858643	0.0909091	0.243243	Mdc1	Alu	UTR
chr17	35858897	0.333333	0.151515	Mdc1	Alu	UTR
chr17	35858922	0.0888889	0.25	Mdc1	Alu	UTR
chr17	35858957	0.179487	0.12766	Mdc1	Alu	UTR
chr17	36003860	0.28	0.1875	A930015D03Rik	Alu	no
chr17	36003964	0.290323	0.6	A930015D03Rik	Alu	no
chr17	36004465	0.118421	0.21875	H2-T24	B2	no
chr17	36004475	0.233766	0.345455	H2-T24	B2	no
chr17	36004476	0.379747	0.5	H2-T24	B2	no
chr17	36004511	0.230769	0.277778	H2-T24	B2	no
chr17	36004512	0.1875	0.314815	H2-T24	B2	no
chr17	36004687	0.577982	0.457447	H2-T24	B2	no
chr17	36004705	0.282609	0.28169	H2-T24	B2	no
chr17	36004723	0.261538	0.321429	H2-T24	B2	no
chr17	36004761	0.228916	0.222222	H2-T24	B2	no
chr17	36006441	0.284483	0.27381	H2-T24	B2	UTR
chr17	46774930	0.492754	0.571429	Rpl7l1	Alu	UTR
chr17	46774931	0.642857	0.657143	Rpl7l1	Alu	UTR
chr17	46774937	0.418919	0.485714	Rpl7l1	Alu	UTR
chr17	46775081	0.305085	0.340659	Rpl7l1	Alu	UTR
chr17	6122608	0.5	0.833333	Tulp4	Alu	no
chr17	6122620	0.25	0.75	Tulp4	Alu	no
chr17	6123016	0.333333	0.5	Tulp4	Alu	no
chr17	87991307	0.147059	0.270833	Fbxo11	no	UTR
chr18	12190583	0.266667	0.142857	Npc1	ERVK	UTR
chr18	23965232	0.333333	0.181818	Zscan30	Satellite	no
chr18	32102542	0.25	0.333333	Iws1	Alu	UTR
chr18	32102590	0.48	0.333333	Iws1	Alu	UTR
chr18	32102599	0.2	0.529412	Iws1	Alu	UTR
chr18	32102606	0.235294	0.1875	Iws1	Alu	UTR
chr18	32102966	0.166667	1	Iws1	Alu	UTR
chr18	35672425	0.181818	0.5	Dnajc18	Alu	UTR
chr18	35672801	0.5	0.142857	Dnajc18	Alu	UTR
chr18	35674533	0.5	0.384615	Dnajc18	Alu	UTR
chr18	36610023	1	0.888889	Ankhd1	no	no
chr18	44424703	0.72093	0.405405	Dcp2	no	UTR
chr18	60685443	0.232558	0.15	Ndst1	no	UTR
chr18	61195563	0.533333	0.454545	no	B4	no
chr18	61588396	0.459459	0.443038	Csnk1a1	Simple_repeat	UTR
chr1	86347737	0.266667	0.4	Ncl	Alu	UTR
chr1	86347801	0.125	0.222222	Ncl	Alu	UTR
chr1	86347802	0.428571	0.555556	Ncl	Alu	UTR
chr18	65477077	0.4625	0.447917	Malt1	B2	UTR
chr18	65478445	0.131148	0.12987	Malt1	B2	UTR
chr18	67617976	0.285714	0.5	Cep76	Alu	UTR
chr18	75767115	1	1	no	no	no
chr19	10588638	0.350877	0.441176	Cyb561a3	no	UTR
chr19	43735491	0.222222	0.2	Cox15	no	UTR
chr19	46595159	0.384615	0.411765	Sfxn2	Alu	UTR
chr19	46595169	0.153846	0.428571	Sfxn2	Alu	UTR
chr19	46595175	0.727273	0.4	Sfxn2	Alu	UTR
chr19	46596324	0.24	0.148148	Sfxn2	Alu	UTR
chr19	47644133	0.108696	0.189189	Slk	no	UTR
chr19	5274427	0.165761	0.24159	Sf3b2	no	UTR
chr19	53933928	0.571429	0.666667	Bbip1	Alu	no
chr19	53933930	1	0.666667	Bbip1	Alu	no
chr19	53933931	0.714286	0.666667	Bbip1	Alu	no
chr19	60583121	1	0.666667	Gm41883	ERVL	no
chr19	6373276	0.272727	0.133333	Sf1	B2	no
chr19	7535245	0.2	0.37037	Atl3	Alu	UTR
chr19	7535250	0.711111	0.884615	Atl3	Alu	UTR
chr19	7535532	0.411765	0.363636	Atl3	Alu	UTR
chr19	7538115	0.119403	0.129032	Atl3	Alu	UTR
chr19	7538928	0.306122	0.267857	no	Alu	no
chr2	103765252	0.116667	0.09	Caprin1	no	UTR
chr2	120601866	1	0.4	no	Alu	no
chr2	120621168	0.391304	0.294118	Haus2	Alu	UTR
chr2	121492422	0.314286	0.375	no	B2	no
chr2	121492794	0.111111	0.121212	Mfap1a	Alu	UTR
chr2	121493245	0.375	0.317073	Mfap1a	ERVL	UTR
chr2	121493253	0.169492	0.159091	Mfap1a	ERVL	UTR
chr2	121543262	0.666667	0.545455	Wdr76	Alu	UTR
chr2	121543274	0.736842	0.714286	Wdr76	Alu	UTR
chr2	121543720	0.4375	0.571429	Wdr76	ERVK	UTR
chr2	121543747	0.428571	0.3	Wdr76	ERVK	UTR
chr2	121543758	0.333333	0.272727	Wdr76	ERVK	UTR
chr2	121543872	0.714286	0.555556	Wdr76	ERVK	UTR
chr2	121543886	0.333333	0.5	Wdr76	ERVK	UTR
chr2	121544136	0.25	0.545455	Wdr76	ERVK	UTR
chr2	121544352	0.333333	0.384615	Wdr76	ERVK	UTR
chr2	121544394	0.666667	0.4	Wdr76	ERVK	UTR
chr2	126891488	0.2	0.3	Sppl2a	Alu	UTR
chr2	126892916	0.3125	0.266667	Sppl2a	Alu	UTR
chr2	130554920	0.5	0.333333	4930473A02Rik	Alu	no
chr2	131248114	1	0.5	no	Alu	no
chr2	132309633	0.5	0.378788	Cds2	MIR	UTR
chr2	132309655	0.534884	0.483871	Cds2	MIR	UTR
chr2	132309656	0.202247	0.215385	Cds2	MIR	UTR
chr2	132309669	0.493976	0.4	Cds2	MIR	UTR
chr2	132309863	0.216495	0.149425	Cds2	MIR	UTR
chr2	132309873	0.114943	0.158537	Cds2	MIR	UTR
chr2	132309880	0.535714	0.5375	Cds2	MIR	UTR
chr2	132309884	0.146341	0.146341	Cds2	MIR	UTR
chr2	132310837	0.258065	0.105882	Cds2	no	UTR
chr2	144539899	0.259259	0.21875	Polr3f	Alu	UTR
chr2	144539910	0.583333	0.387097	Polr3f	Alu	UTR
chr2	144539921	0.125	0.179487	Polr3f	Alu	UTR
chr2	144539929	0.130435	0.179487	Polr3f	Alu	UTR
chr2	144540438	0.225	0.375	Polr3f	Alu	UTR
chr2	144540439	0.225	0.291667	Polr3f	Alu	UTR
chr2	153403870	0.433333	0.259259	Asxl1	no	UTR
chr2	153617276	0.153846	0.25	Commd7	B2	UTR
chr2	154537442	0.388889	0.5625	Cbfa2t2	Alu	UTR
chr2	154537909	0.28	0.2	Cbfa2t2	B4	UTR
chr2	154537930	0.347826	0.333333	Cbfa2t2	B4	UTR
chr2	154586335	0.7	0.5	Pxmp4	Alu	UTR
chr2	157558140	0.205882	0.26087	Blcap	no	no
chr2	157558149	0.34375	0.4	Blcap	no	no
chr2	158765532	0.272727	0.339286	Ppp1r16b	Alu	UTR
chr2	167504645	0.428571	0.230769	Rnf114	Alu	no
chr2	167506404	0.545455	0.571429	Rnf114	Alu	no
chr2	180984189	0.214286	0.272727	Col20a1	no	no
chr2	181515406	0.115385	0.1	Tpd52l2	no	UTR
chr2	18214647	0.181818	0.181818	Dnajc1	B4	UTR
chr2	25516717	1	0.666667	no	Alu	no
chr2	26396022	0.139535	0.240741	Pmpca	Alu	UTR
chr2	26396028	0.259259	0.241379	Pmpca	Alu	UTR
chr2	26396066	0.285714	0.159091	Pmpca	Alu	UTR
chr2	27446203	0.36	0.333333	Brd3	no	UTR
chr2	28477536	1	1	no	no	no
chr2	29176694	0.5	0.428571	Setx	Alu	no
chr2	31026924	0.278075	0.372642	Fnbp1	no	UTR
chr2	31030932	0.533333	0.52	Fnbp1	Alu	UTR
chr2	31030942	0.340909	0.431034	Fnbp1	Alu	UTR
chr2	31030943	0.622222	0.54386	Fnbp1	Alu	UTR
chr2	31030959	0.170213	0.112903	Fnbp1	Alu	UTR
chr2	31030966	0.487805	0.290323	Fnbp1	Alu	UTR
chr2	31031049	0.25	0.232143	Fnbp1	Alu	UTR
chr2	31031060	0.543478	0.188679	Fnbp1	Alu	UTR
chr2	31031065	0.333333	0.122449	Fnbp1	Alu	UTR
chr2	33406455	0.3	0.5	Zbtb34	no	UTR
chr2	34823396	0.875	0.5	Fbxw2	Alu	no
chr2	72937237	0.54902	0.460317	Sp3	no	UTR
chr2	75928341	0.0980392	0.176471	Agps	no	UTR
chr2	91015870	0.492754	0.409449	Celf1	no	UTR
chr2	92361143	0.121212	0.285714	Phf21a	no	UTR
chr3	100468477	0.107527	0.0916667	Fam46c	no	UTR
chr3	100470476	0.133858	0.118644	Fam46c	no	UTR
chr3	103066090	0.516129	0.463158	Nras	B4	UTR
chr3	103066122	0.221154	0.19469	Nras	B4	UTR
chr3	103066725	0.0967742	0.208333	Nras	Alu	UTR
chr3	103066726	0.177419	0.270833	Nras	Alu	UTR
chr3	116676877	1	1	Slc35a3	Alu	no
chr3	150072730	0.291667	0.3	no	no	no
chr3	16216089	0.268293	0.109091	Ythdf3	no	UTR
chr3	58590700	0.208531	0.182741	Selt	no	UTR
chr3	58590817	0.13806	0.135647	Selt	no	UTR
chr3	58590823	0.402778	0.409938	Selt	no	UTR
chr3	68994123	0.5	0.5	Ift80	Alu	no
chr3	87939418	0.191919	0.192982	Isg20l2	no	UTR
chr3	87940136	0.195122	0.147541	Isg20l2	Alu	UTR
chr3	87940163	0.154762	0.173913	Isg20l2	Alu	UTR
chr3	87940164	0.292683	0.449275	Isg20l2	Alu	UTR
chr3	87940165	0.148148	0.272727	Isg20l2	Alu	UTR
chr3	87940376	0.215054	0.275	Isg20l2	Alu	UTR
chr3	88352191	0.411765	0.269231	Smg5	Alu	UTR
chr3	89379223	0.322222	0.378378	Zbtb7b	ERVK	UTR
chr3	89379232	0.138298	0.299065	Zbtb7b	ERVK	UTR
chr3	89379234	0.0978261	0.179245	Zbtb7b	ERVK	UTR
chr3	89379236	0.120879	0.21	Zbtb7b	ERVK	UTR
chr3	89379279	0.225	0.113402	Zbtb7b	ERVK	UTR
chr3	90060713	0.1875	0.28125	4933434E20Rik	Alu	no
chr3	95183503	0.197802	0.164835	Gabpb2	Alu	UTR
chr3	95183561	0.254545	0.217949	Gabpb2	Alu	UTR
chr3	95183582	0.177778	0.166667	Gabpb2	Alu	UTR
chr3	95183940	0.162791	0.285714	Gabpb2	Alu	UTR
chr3	95183941	0.235294	0.313953	Gabpb2	Alu	UTR
chr3	96632460	1	1	Rbm8a	Alu	UTR
chr3	96632663	0.375	0.666667	Rbm8a	Alu	UTR
chr3	96632713	0.571429	1	Rbm8a	Alu	UTR
chr3	9692525	0.105263	0.102273	Pag1	no	UTR
chr4	103164739	0.302752	0.271429	Mier1	Alu	UTR
chr4	107235305	1	1	Lrrc42	B2	no
chr4	108230620	0.210526	0.166667	Zyg11b	Alu	UTR
chr4	108230936	0.386667	0.305085	Zyg11b	Alu	UTR
chr4	108230948	0.101266	0.122807	Zyg11b	Alu	UTR
chr4	108232060	0.135135	0.220339	Zyg11b	Alu	UTR
chr4	108233323	0.166667	0.211538	Zyg11b	Alu	UTR
chr4	11171092	0.189655	0.106061	Trp53inp1	no	UTR
chr4	116539182	0.75	0.555556	Ipp	B2	no
chr4	116552357	0.285714	0.833333	Tmem69	Alu	UTR
chr4	124943285	0.157895	0.117647	9930104L06Rik	Alu	UTR
chr4	124943300	0.264706	0.166667	9930104L06Rik	Alu	UTR
chr4	124944301	0.344828	0.448276	9930104L06Rik	Alu	UTR
chr4	128752175	0.680233	0.68	Phc2	no	UTR
chr4	129180547	0.4	0.666667	S100pbp	Alu	no
chr4	129309891	0.380597	0.333333	Rbbp4	no	UTR
chr4	129309919	0.245059	0.310638	Rbbp4	no	UTR
chr4	129309920	0.61811	0.676724	Rbbp4	no	UTR
chr4	129309984	0.574468	0.54375	Rbbp4	no	UTR
chr4	129309986	0.419355	0.33121	Rbbp4	no	UTR
chr4	129309987	0.307292	0.253247	Rbbp4	no	UTR
chr4	129309997	0.128319	0.137546	Rbbp4	no	UTR
chr4	129310001	0.203774	0.246575	Rbbp4	no	UTR
chr4	129715375	0.419355	0.431034	Khdrbs1	no	UTR
chr4	133662209	0.3125	0.258065	Pigv	Alu	UTR
chr4	133849973	0.5	0.375	Rps6ka1	Alu	no
chr4	140950460	0.2	0.171429	Gm13031	no	UTR
chr4	140950979	0.275	0.24	Gm13031	B2	UTR
chr4	140951161	0.432432	0.4	Gm13031	B2	UTR
chr4	140951518	0.375	0.473684	Gm13031	B2	UTR
chr4	140951582	0.611111	0.666667	Gm13031	B2	UTR
chr4	140951612	0.454545	0.588235	Gm13031	B2	UTR
chr4	149118129	0.736842	0.55	Dffa	Alu	no
chr4	149118137	0.291667	0.173913	Dffa	Alu	no
chr4	149118148	0.130435	0.16	Dffa	Alu	no
chr4	149118197	0.315789	0.3	Dffa	Alu	no
chr4	149118210	0.44	0.210526	Dffa	Alu	no
chr4	149118753	0.428571	0.333333	Dffa	Alu	no
chr4	149118754	0.571429	0.333333	Dffa	Alu	no
chr4	152332979	0.142857	0.126761	Rpl22	no	UTR
chr4	152332980	0.107914	0.12766	Rpl22	no	UTR
chr4	154918439	0.666667	0.5	Gm42362	Alu	UTR
chr4	154918440	0.555556	0.5	Gm42362	Alu	UTR
chr4	154922136	0.228571	0.20202	Tnfrsf14	no	UTR
chr4	155154860	0.144231	0.0943396	Ski	no	UTR
chr4	156010666	0.533333	0.46875	Sdf4	Alu	UTR
chr4	156207782	0.428571	0.133333	Perm1	Alu	no
chr4	21834548	0.571429	0.363636	Usp45	Alu	UTR
chr4	21834549	0.285714	0.363636	Usp45	Alu	UTR
chr4	21834782	0.333333	0.333333	Usp45	Alu	UTR
chr4	21834783	0.357143	0.333333	Usp45	Alu	UTR
chr4	21834787	0.4	0.428571	Usp45	Alu	UTR
chr4	21834817	0.272727	0.428571	Usp45	Alu	UTR
chr4	21911309	0.4	0.5	Coq3	B2	UTR
chr4	32022582	0.5	0.258065	Map3k7	B2	UTR
chr4	44128224	0.198113	0.117647	Rnf38	no	UTR
chr4	45377141	0.5	0.416667	Dcaf10	Alu	UTR
chr4	45377142	0.5	0.416667	Dcaf10	Alu	UTR
chr4	8866941	0.230769	0.142857	Chd7	no	UTR
chr5	105428048	1	1	Lrrc8b	no	no
chr5	113940053	0.1	0.166667	Ssh1	no	UTR
chr5	113940466	0.4375	0.133333	Ssh1	Alu	UTR
chr5	114420903	0.13	0.155172	Ube3b	no	UTR
chr5	129718757	0.333333	0.545455	no	Alu	no
chr5	129720759	1	0.5	no	Alu	no
chr5	135909342	0.408333	0.39604	Ywhag	no	UTR
chr5	136267942	0.214286	0.176471	Cux1	no	UTR
chr5	140622229	0.149606	0.147186	Ttyh3	no	UTR
chr5	150641091	0.416667	0.9	N4bp2l2	Alu	UTR
chr5	150641110	0.461538	0.785714	N4bp2l2	Alu	UTR
chr5	33415937	0.230769	0.333333	Uvssa	Alu	UTR
chr5	33415951	0.166667	0.230769	Uvssa	Alu	UTR
chr5	33759468	0.857143	0.9	Letm1	no	no
chr5	36601812	0.3	0.263158	D5Ertd579e	no	UTR
chr5	7493348	0.125	0.142857	no	ERVK	no
chr5	96073050	0.294118	0.125	Cnot6l	no	UTR
chr5	97069206	0.125	0.266667	Bmp2k	no	no
chr6	124815392	0.207143	0.208955	Usp5	no	UTR
chr6	149335258	0.122642	0.247863	2810474O19Rik	B4	UTR
chr6	47871415	0.294118	0.142857	Zfp398	B2	UTR
chr6	47871417	0.2	0.166667	Zfp398	B2	UTR
chr6	47871439	0.222222	0.2	Zfp398	B2	UTR
chr6	47871725	0.333333	0.285714	Zfp398	B2	UTR
chr6	47871742	0.266667	0.2	Zfp398	B2	UTR
chr6	47947521	1	1	Zfp783	Alu	no
chr6	47947596	1	1	Zfp783	Alu	no
chr6	66540081	1	1	Mad2l1	no	UTR
chr6	66540144	0.5	1	Mad2l1	no	UTR
chr6	66540651	0.153846	0.25	Mad2l1	no	UTR
chr6	87817067	0.571429	0.75	no	ERVL-MaLR	no
chr6	91758167	0.165217	0.09375	Slc6a6	no	UTR
chr6	98926510	0.135593	0.181818	Foxp1	no	UTR
chr7	100639568	0.25	0.333333	Rab6a	no	UTR
chr7	101411568	0.108696	0.121212	Arap1	no	UTR
chr7	102645369	0.571429	0.571429	no	Alu	no
chr7	102645370	0.181818	0.428571	no	Alu	no
chr7	104339230	0.166667	0.176471	Trim12c	Simple_repeat	UTR
chr7	104339306	0.684211	0.611111	Trim12c	no	UTR
chr7	109736454	0.149068	0.120968	Tmem9b	no	UTR
chr7	127564789	0.275	0.192308	Tmem265	no	no
chr7	12973616	0.25	0.5	Zfp324	Alu	UTR
chr7	140135727	0.666667	0.4	no	no	no
chr7	141393362	0.285714	0.5	Taldo1	Alu	no
chr7	143609432	0.101266	0.131579	Tnfrsf26	no	UTR
chr7	16719195	1	1	no	no	no
chr7	19139761	0.3125	0.25	no	Alu	no
chr7	19139808	0.176471	0.1875	no	Alu	no
chr7	25717395	0.333333	0.222222	Ccdc97	Alu	no
chr7	27821588	0.176471	0.294118	Zfp626	B2	UTR
chr7	27821626	0.166667	0.222222	Zfp626	B2	UTR
chr7	39567621	0.25	0.125	Gm33989	Alu	UTR
chr7	45491353	0.333333	1	Tulp2	Alu	no
chr7	45587150	0.230769	0.210526	Bcat2	B2	no
chr7	67232348	0.142857	0.151515	Mef2a	no	UTR
chr7	79360768	0.431373	0.368421	Abhd2	hAT-Charlie	UTR
chr7	79360769	0.25	0.363636	Abhd2	hAT-Charlie	UTR
chr7	79360851	0.455696	0.274194	Abhd2	hAT-Charlie	UTR
chr7	79362194	0.237705	0.184615	no	no	no
chr7	79875998	0.384615	0.142857	Ap3s2	no	UTR
chr7	80712052	0.0898204	0.130435	Iqgap1	Alu	UTR
chr7	80712390	0.165049	0.168539	Iqgap1	Alu	UTR
chr7	99602401	0.288462	0.203704	Arrb1	MIR	UTR
chr8	106885604	0.355685	0.35	Chtf8	no	UTR
chr8	111004557	0.185185	0.333333	Ddx19b	Alu	UTR
chr8	111005126	0.15625	0.176471	Ddx19b	B4	UTR
chr8	111005765	0.263158	0.5625	Ddx19b	Alu	UTR
chr8	124047800	0.194444	0.2	Urb2	Alu	UTR
chr8	124893807	0.130435	0.526316	Exoc8	Alu	UTR
chr8	124893812	0.136364	0.35	Exoc8	Alu	UTR
chr8	124893813	0.136364	0.526316	Exoc8	Alu	UTR
chr8	124894184	0.545455	0.785714	Exoc8	Alu	UTR
chr8	124894190	0.545455	0.615385	Exoc8	Alu	UTR
chr8	3679970	0.21875	0.317073	Trappc5	B4	UTR
chr8	4247385	0.215517	0.169811	Map2k7	no	UTR
chr8	46193573	0.647059	0.565217	Cfap97	no	UTR
chr8	54521449	0.09375	0.136	Spcs3	no	UTR
chr8	70013352	0.3	0.25	no	Alu	no
chr8	70013516	0.533333	0.214286	no	Alu	no
chr8	70017812	0.142857	0.196429	Mau2	Alu	UTR
chr8	70179727	0.444444	0.166667	Tmem161a	B2	no
chr8	72223582	0.5	0.615385	Fam32a	B4	UTR
chr8	72223594	0.214286	0.375	Fam32a	B4	UTR
chr8	72480261	0.333333	0.4	Slc35e1	B4	UTR
chr8	72480343	0.6	0.6	Slc35e1	B4	UTR
chr8	72480351	0.416667	0.6	Slc35e1	B4	UTR
chr8	72480355	0.222222	0.6	Slc35e1	B4	UTR
chr8	72482233	0.0855263	0.0782609	Slc35e1	no	UTR
chr8	72482234	0.117647	0.0973451	Slc35e1	no	UTR
chr8	72482338	0.492958	0.296703	Slc35e1	Alu	UTR
chr8	72482340	0.529412	0.340909	Slc35e1	Alu	UTR
chr8	72482342	0.104478	0.229885	Slc35e1	Alu	UTR
chr8	72482343	0.0909091	0.166667	Slc35e1	Alu	UTR
chr8	72482538	0.2	0.164384	Slc35e1	Alu	UTR
chr8	72482552	0.38806	0.423529	Slc35e1	Alu	UTR
chr8	72482670	0.298851	0.201754	Slc35e1	B4	UTR
chr8	72482674	0.182927	0.111111	Slc35e1	B4	UTR
chr8	72550878	0.454545	0.714286	LOC108167536	Alu	no
chr8	88171868	0.208333	0.32	Heatr3	Alu	UTR
chr8	94017282	0.461538	0.571429	no	Alu	no
chr8	94017315	0.833333	1	no	Alu	no
chr8	94017381	0.181818	0.363636	no	Alu	no
chr9	108078575	0.117647	0.307692	Rnf123	no	UTR
chr9	108080066	0.733333	0.5	Rnf123	hAT-Charlie	no
chr9	108080100	0.333333	0.5	Rnf123	no	no
chr9	108080114	0.1875	0.2	Rnf123	no	no
chr9	118062623	0.277778	0.321429	Azi2	no	UTR
chr9	123520918	0.543478	0.428571	Limd1	no	UTR
chr9	123520968	0.353535	0.301205	Limd1	no	UTR
chr9	13805848	0.357143	0.25	Mtmr2	no	UTR
chr9	21908791	0.125	0.117647	Rab3d	no	UTR
chr9	44292779	0.176471	0.176471	Hinfp	B2	UTR
chr9	44637589	0.28655	0.25	Ddx6	no	UTR
chr9	44742485	0.260274	0.219895	Arcn1	no	UTR
chr9	56491078	0.214286	0.285714	Hmg20a	Alu	no
chr9	56491748	0.25	0.5	Hmg20a	Alu	no
chr9	56491769	0.117647	0.153846	Hmg20a	Alu	no
chr9	62880743	0.222222	0.25	Pias1	no	UTR
chr9	66844910	0.253968	0.311475	Rab8b	no	UTR
chr9	73096640	0.191489	0.1875	Rab27a	Alu	UTR
chr9	73096679	0.144444	0.0909091	Rab27a	Alu	UTR
chr9	73096712	0.156522	0.188034	Rab27a	Alu	UTR
chr9	73097228	0.177966	0.24375	Rab27a	Alu	UTR
chr9	88453465	0.265625	0.209677	Syncrip	no	UTR
chr9	95461323	0.285714	0.166667	U2surp	no	UTR
chr9	96053574	0.521739	0.571429	Xrn1	no	UTR
chr9	96056077	0.238095	0.285714	Xrn1	Alu	UTR
chr9	96057153	0.319149	0.344828	Xrn1	Alu	UTR
chr9	96057173	0.102041	0.4	Xrn1	Alu	UTR
chr9	96057210	0.0909091	0.214286	Xrn1	Alu	UTR
chr9	96057233	0.203704	0.185185	Xrn1	Alu	UTR
chr9	96057240	0.235294	0.291667	Xrn1	Alu	UTR
chr9	96057248	0.137255	0.0869565	Xrn1	Alu	UTR
chr9	96540093	0.666667	0.625	Rasa2	ERVK	UTR
chrUn_JH584304	52205	1	1	no	no	no
chrUn_JH584304	57570	0.307692	0.363636	Pisd-ps3	no	no
chrX	100494431	0.119403	0.101124	Igbp1	no	no
chrX	104508008	0.181818	0.166667	no	no	no
chrX	107787094	0.461538	0.333333	2610002M06Rik	B2	UTR
chrX	107787145	0.157895	0.166667	2610002M06Rik	B2	UTR
chrX	139943564	0.25	0.222222	Rbm41	B2	UTR
chrX	150983815	0.176471	0.16129	Gnl3l	Alu	UTR
chrX	150984257	0.0952381	0.111111	Gnl3l	Alu	UTR
chrX	150984540	0.333333	0.153846	Gnl3l	Alu	UTR
chrX	150984585	0.166667	0.25	Gnl3l	Alu	UTR
chrX	150984618	0.555556	0.571429	Gnl3l	Alu	UTR
chrX	150985424	0.1	0.189189	Gnl3l	Alu	UTR
chrX	150985455	0.302326	0.485714	Gnl3l	Alu	UTR
chrX	150985462	0.173913	0.228571	Gnl3l	Alu	UTR
chrX	150985497	0.22449	0.214286	Gnl3l	Alu	UTR
chrX	150985523	0.487805	0.125	Gnl3l	Alu	UTR
chrX	150985529	0.347826	0.27027	Gnl3l	Alu	UTR
chrX	150985654	0.222222	0.16129	Gnl3l	Alu	UTR
chrX	150985656	0.28169	0.272727	Gnl3l	Alu	UTR
chrX	150985741	0.145455	0.121951	Gnl3l	Alu	UTR
chrX	150985743	0.156863	0.205128	Gnl3l	Alu	UTR
chrX	159973949	0.26817	0.24507	Sh3kbp1	no	UTR
chrX	56587643	0.769231	0.705882	Mmgt1	B4	UTR
chrX	56587644	0.555556	0.411765	Mmgt1	B4	UTR
chrX	74988109	0.666667	0.857143	no	L1	no
chrX	74988248	1	0.5	no	L1	no
chrX	7908137	1	0.555556	no	Alu	no
chrY	1048869	1	0.666667	no	L1	no
chrY	1048870	1	0.666667	no	L1	no
