## Supplemental Table 3 for "ADAR2 deaminase activity promotes Th17 effector function and protects against intestine inflammation"

### Sheet: TableS2_Th17
chr	loci	EditingLevel_Naive_rep1	EditingLevel_Naive_rep2	GeneName	RepeatsType	UTRanno
chr10	128196858	1	0.666667	Gls2	Alu	no
chr10	128776449	0.666667	1	no	no	no
chr10	22312042	1	1	C920009B18Rik	ERVL-MaLR	no
chr10	59464811	1	1	Mcu	Alu	no
chr10	77322607	0.352941	0.235294	Adarb1	no	UTR
chr10	77322621	0.339286	0.357143	Adarb1	no	UTR
chr10	77324060	0.894737	0.625	Adarb1	no	no
chr10	77324084	0.333333	0.2	Adarb1	no	no
chr10	86837257	0.625	0.428571	Nt5dc3	Alu	UTR
chr1	105740002	0.333333	0.4	2310035C23Rik	Alu	no
chr11	103184529	0.444444	0.454545	Fmnl1	B4	no
chr11	3132249	0.0967742	0.333333	Sfi1	no	UTR
chr1	133137544	0.206107	0.148148	Ppp1r15b	ID	UTR
chr1	133138010	0.428571	0.5625	Ppp1r15b	scRNA	UTR
chr1	13625010	0.25	0.129032	no	B2	no
chr1	13625015	0.4	0.375	no	B2	no
chr1	13625722	0.166667	0.128205	no	B2	no
chr1	13625735	0.12	0.288889	no	B2	no
chr1	13625741	0.666667	0.6	no	B2	no
chr11	43684145	0.428571	0.5	Pwwp2a	no	no
chr11	43706402	0.545455	0.3	Pwwp2a	no	UTR
chr11	46272643	0.0991736	0.129187	Cyfip2	no	no
chr11	52126806	0.5	1	Mir3061	no	no
chr1	153762541	0.407407	0.533333	Rnasel	Simple_repeat	UTR
chr11	67065218	0.291667	0.1	Sco1	Alu	UTR
chr11	67065224	0.461538	0.15	Sco1	Alu	UTR
chr11	68985937	0.631579	0.375	Pfas	Alu	UTR
chr11	68985976	0.2	0.222222	Pfas	Alu	UTR
chr11	70037043	1	1	Dlg4	B4	no
chr11	70037188	0.4	0.5	Dlg4	Alu	no
chr11	75176340	0.285714	0.428571	Ovca2	no	UTR
chr11	75176344	0.714286	0.769231	Ovca2	no	UTR
chr11	75176345	0.538462	0.307692	Ovca2	no	UTR
chr11	75176384	0.3125	0.538462	Ovca2	no	UTR
chr11	75176432	0.5	0.416667	Ovca2	no	UTR
chr11	75177363	0.428571	0.285714	Ovca2	no	UTR
chr11	75300560	0.320611	0.436364	Rpa1	no	UTR
chr11	75300577	0.983471	0.978261	Rpa1	no	UTR
chr11	75300578	0.991667	0.978261	Rpa1	no	UTR
chr11	75300584	0.424051	0.343284	Rpa1	no	UTR
chr11	75300593	0.621795	0.590164	Rpa1	no	UTR
chr11	75300618	0.360825	0.410959	Rpa1	no	UTR
chr11	75300623	0.287234	0.337838	Rpa1	no	UTR
chr11	75300985	0.111888	0.0797101	Rpa1	no	UTR
chr11	75300999	0.0968858	0.135593	Rpa1	no	UTR
chr11	75301000	0.564286	0.469565	Rpa1	no	UTR
chr11	75301007	0.193443	0.0869565	Rpa1	no	UTR
chr11	75301015	1	0.989011	Rpa1	no	UTR
chr11	75301032	0.179811	0.117647	Rpa1	no	UTR
chr11	75301040	0.20915	0.185484	Rpa1	no	UTR
chr11	82962566	0.241379	0.16	Slfn5	Alu	UTR
chr11	82962584	0.295455	0.125	Slfn5	Alu	UTR
chr11	82962595	0.428571	0.588235	Slfn5	Alu	UTR
chr11	82962617	0.666667	0.625	Slfn5	Alu	UTR
chr11	82962620	0.444444	0.6	Slfn5	Alu	UTR
chr11	82962621	0.263158	0.2	Slfn5	Alu	UTR
chr11	82962655	0.548387	0.296296	Slfn5	Alu	UTR
chr11	82963224	0.511628	0.294118	Slfn5	Alu	UTR
chr11	82963228	0.780488	0.294118	Slfn5	Alu	UTR
chr11	82963456	0.114943	0.285714	Slfn5	Alu	UTR
chr11	82963686	0.169811	0.25	Slfn5	Alu	UTR
chr11	96966012	0.833333	0.333333	Sp2	Alu	no
chr12	100874944	0.133333	0.4	no	B4	no
chr12	112958189	1	0.5	Brf1	no	UTR
chr12	13436697	1	1	Nbas	no	no
chr12	17429808	0.454545	0.4	Nol10	Alu	UTR
chr12	17429853	0.126582	0.171429	Nol10	Alu	UTR
chr12	17429859	0.476744	0.558824	Nol10	Alu	UTR
chr12	17429884	0.252874	0.357143	Nol10	Alu	UTR
chr12	17429885	0.193182	0.178571	Nol10	Alu	UTR
chr12	54672357	0.7	0.8	Eapp	B2	no
chr12	70994629	0.909091	1	3110056K07Rik	B2	UTR
chr12	70995129	0.375	0.777778	3110056K07Rik	B2	UTR
chr12	70995180	0.222222	0.2	3110056K07Rik	B2	UTR
chr12	84762323	0.75	1	Npc2	B2	no
chr12	8750269	0.539474	0.105263	Pum2	no	UTR
chr13	14052057	0.16129	0.25	Ggps1	B2	UTR
chr13	49385820	0.150685	0.097561	Bicd2	no	UTR
chr13	64290180	0.351351	0.258065	no	Alu	no
chr13	64290310	0.418605	0.461538	no	Alu	no
chr14	20643084	0.4	0.5	no	Alu	no
chr14	21796764	0.9	0.5	Samd8	Alu	UTR
chr14	31700626	0.583333	0.35	Ankrd28	no	UTR
chr14	31700629	0.245283	0.173913	Ankrd28	no	UTR
chr14	31700662	0.666667	0.764706	Ankrd28	no	UTR
chr14	31700663	0.666667	0.588235	Ankrd28	no	UTR
chr14	31700923	0.170732	0.571429	Ankrd28	no	UTR
chr14	31701507	0.285714	0.333333	Ankrd28	no	UTR
chr14	32296625	0.264151	0.136364	Parg	no	UTR
chr14	45338848	0.5	0.5	Psmc6	B2	no
chr14	47319973	0.626374	0.433333	Mapk1ip1l	no	UTR
chr14	47320777	0.663462	0.577778	Mapk1ip1l	no	UTR
chr14	52294229	0.631579	0.642105	Tox4	Alu	UTR
chr14	75719719	0.705128	0.590909	Cog3	no	no
chr14	75719720	0.128205	0.2	Cog3	no	no
chr14	7936048	0.603865	0.377953	Flnb	no	no
chr14	7937136	1	0.666667	Flnb	no	no
chr1	51468579	0.513514	0.575	Nabp1	B2	UTR
chr1	51468612	0.351955	0.385417	Nabp1	B2	UTR
chr1	52187395	0.444444	0.444444	Gls	Low_complexity	UTR
chr15	79907541	0.181818	0.154412	Apobec3	Alu	UTR
chr15	79907547	0.2443	0.268116	Apobec3	Alu	UTR
chr15	79907571	0.135647	0.106061	Apobec3	Alu	UTR
chr15	8158190	0.107143	0.222222	Nup155	Alu	UTR
chr15	8159489	0.190476	0.272727	Nup155	Alu	UTR
chr15	81868807	0.5	0.25	Phf5a	Alu	no
chr15	81868808	0.5	0.25	Phf5a	Alu	no
chr16	11144711	0.454545	0.333333	Zc3h7a	Alu	no
chr16	20123748	0.238095	0.482759	Klhl24	B2	UTR
chr16	32299839	0.409091	0.4	Rnf168	B2	UTR
chr16	32300332	0.472222	0.25	Rnf168	B2	UTR
chr16	32300361	0.108696	0.222222	Rnf168	B2	UTR
chr16	55901757	0.2	0.666667	Cep97	Alu	UTR
chr16	87433925	0.151515	0.4	Rwdd2b	B2	UTR
chr16	87434112	0.181818	0.285714	Rwdd2b	B2	UTR
chr17	33928554	0.252294	0.272727	Tapbp	Alu	UTR
chr17	33928557	0.60274	0.637931	Tapbp	Alu	UTR
chr17	33928729	0.133523	0.0977011	Tapbp	Alu	UTR
chr17	33928733	0.111732	0.102857	Tapbp	Alu	UTR
chr17	35857734	0.333333	0.166667	Mdc1	Alu	UTR
chr17	35858619	0.3	0.166667	Mdc1	Alu	UTR
chr17	35858620	0.65	0.5	Mdc1	Alu	UTR
chr17	36004441	0.5	0.285714	H2-T24	B2	no
chr17	36004687	0.4375	0.5	H2-T24	B2	no
chr17	36004689	0.1875	0.166667	H2-T24	B2	no
chr17	36004723	0.2	0.285714	H2-T24	B2	no
chr17	46774930	0.314516	0.268657	Rpl7l1	Alu	UTR
chr17	46774931	0.370079	0.272727	Rpl7l1	Alu	UTR
chr17	46774937	0.14876	0.19697	Rpl7l1	Alu	UTR
chr17	46775081	0.17004	0.114943	Rpl7l1	Alu	UTR
chr17	57069689	0.363636	1	Dennd1c	Alu	no
chr17	6122636	0.666667	1	Tulp4	Alu	no
chr17	6123078	1	1	Tulp4	Alu	no
chr18	32102966	0.25	0.5	Iws1	Alu	UTR
chr18	36610023	0.909091	0.129412	Ankhd1	no	no
chr18	56956940	0.866667	1	C330018D20Rik	no	UTR
chr18	56956957	0.454545	1	C330018D20Rik	no	UTR
chr18	56956958	0.181818	1	C330018D20Rik	no	UTR
chr18	61588396	0.0876289	0.101449	Csnk1a1	Simple_repeat	UTR
chr1	86345911	0.333333	0.5	Ncl	Alu	UTR
chr18	65477077	0.554878	0.556962	Malt1	B2	UTR
chr18	65477091	0.228125	0.236486	Malt1	B2	UTR
chr18	75767115	1	1	no	no	no
chr1	88259607	0.230769	0.5	Hjurp	no	UTR
chr19	10588638	0.0897436	0.153846	Cyb561a3	no	UTR
chr19	46595159	0.257143	0.272727	Sfxn2	Alu	UTR
chr19	46595169	0.181818	0.3	Sfxn2	Alu	UTR
chr19	46595175	0.272727	0.555556	Sfxn2	Alu	UTR
chr19	46595691	0.333333	0.4	Sfxn2	Alu	UTR
chr19	7535250	0.292683	0.114286	Atl3	Alu	UTR
chr19	7538115	0.283688	0.172414	Atl3	Alu	UTR
chr2	104830332	0.133333	0.12766	no	Alu	no
chr2	104831361	0.423423	0.515152	Prrg4	Alu	UTR
chr2	104831363	0.213675	0.242424	Prrg4	Alu	UTR
chr2	104831379	0.238806	0.131579	Prrg4	Alu	UTR
chr2	104831396	0.330827	0.184211	Prrg4	Alu	UTR
chr2	119610081	0.40625	0.454545	Oip5	Alu	UTR
chr2	119610083	0.419355	0.454545	Oip5	Alu	UTR
chr2	121492869	0.258065	0.25	Mfap1a	Alu	UTR
chr2	121493245	0.4	0.307692	Mfap1a	ERVL	UTR
chr2	121543262	0.666667	0.478261	Wdr76	Alu	UTR
chr2	121543632	0.454545	0.375	Wdr76	ERVK	UTR
chr2	121543637	0.212121	0.117647	Wdr76	ERVK	UTR
chr2	121543638	0.545455	0.294118	Wdr76	ERVK	UTR
chr2	121543720	0.3125	0.590909	Wdr76	ERVK	UTR
chr2	121543747	0.392157	0.210526	Wdr76	ERVK	UTR
chr2	121543757	0.180328	0.411765	Wdr76	ERVK	UTR
chr2	121543758	0.672131	0.666667	Wdr76	ERVK	UTR
chr2	121543872	0.454545	0.571429	Wdr76	ERVK	UTR
chr2	121544136	0.21875	0.125	Wdr76	ERVK	UTR
chr2	121544268	0.307692	0.2	Wdr76	ERVK	UTR
chr2	121544269	0.307692	0.444444	Wdr76	ERVK	UTR
chr2	121544270	0.307692	0.222222	Wdr76	ERVK	UTR
chr2	121544297	0.357143	0.714286	Wdr76	ERVK	UTR
chr2	121544309	0.444444	1	Wdr76	ERVK	UTR
chr2	121544339	0.428571	0.5	Wdr76	ERVK	UTR
chr2	121544352	0.6	0.733333	Wdr76	ERVK	UTR
chr2	121544394	0.777778	0.785714	Wdr76	ERVK	UTR
chr2	126891464	1	0.571429	Sppl2a	Alu	UTR
chr2	126891517	0.666667	0.5	Sppl2a	Alu	UTR
chr2	126892846	0.296296	0.304348	Sppl2a	Alu	UTR
chr2	126892916	0.171429	0.3	Sppl2a	Alu	UTR
chr2	132309633	0.483871	0.407407	Cds2	MIR	UTR
chr2	132309655	0.481481	0.433333	Cds2	MIR	UTR
chr2	132309656	0.107143	0.225806	Cds2	MIR	UTR
chr2	132309669	0.346154	0.529412	Cds2	MIR	UTR
chr2	132309873	0.134328	0.0967742	Cds2	MIR	UTR
chr2	132309880	0.765625	0.733333	Cds2	MIR	UTR
chr2	132309884	0.234375	0.1	Cds2	MIR	UTR
chr2	154537930	0.15	0.454545	Cbfa2t2	B4	UTR
chr2	157558149	0.121622	0.121739	Blcap	no	no
chr2	18214615	0.25	0.142857	Dnajc1	B4	UTR
chr2	18214657	0.272727	0.25	Dnajc1	B4	UTR
chr2	28477536	1	1	no	no	no
chr2	31026924	0.0845771	0.114943	Fnbp1	no	UTR
chr2	31030364	0.325	0.307692	Fnbp1	Alu	UTR
chr2	31030369	0.173913	0.15625	Fnbp1	Alu	UTR
chr2	31030384	0.365854	0.516129	Fnbp1	Alu	UTR
chr2	31030932	0.452055	0.483871	Fnbp1	Alu	UTR
chr2	31030943	0.589744	0.457143	Fnbp1	Alu	UTR
chr2	77292228	1	1	no	no	no
chr2	84332775	0.283951	0.208333	Calcrl	no	UTR
chr2	91015870	0.333333	0.28	Celf1	no	UTR
chr2	94385042	1	1	Ttc17	no	no
chr3	103066090	0.231132	0.238532	Nras	B4	UTR
chr3	116629371	0.555556	0.666667	Sass6	Alu	UTR
chr3	116744084	0.75	1	Agl	Alu	UTR
chr3	116744096	0.4	0.625	Agl	Alu	UTR
chr3	116744097	0.666667	1	Agl	Alu	UTR
chr3	116744146	0.272727	0.5	Agl	Alu	UTR
chr3	116744681	0.363636	0.428571	Agl	Alu	UTR
chr3	87921451	0.153846	0.2	Mrpl24	Alu	no
chr3	87921526	0.6	0.4	Mrpl24	Alu	no
chr3	88352181	0.142857	0.75	Smg5	Alu	UTR
chr3	88352191	0.631579	0.8	Smg5	Alu	UTR
chr3	89379223	0.104478	0.272727	Zbtb7b	ERVK	UTR
chr3	90060713	0.5	0.428571	4933434E20Rik	Alu	no
chr3	95183503	0.25	0.210526	Gabpb2	Alu	UTR
chr3	95183582	0.416667	0.25	Gabpb2	Alu	UTR
chr3	95183940	0.324324	0.181818	Gabpb2	Alu	UTR
chr3	95183941	0.432432	0.181818	Gabpb2	Alu	UTR
chr3	96624315	0.3	0.285714	6330549D23Rik	Alu	UTR
chr3	96632460	1	1	Rbm8a	Alu	UTR
chr3	96632466	0.421053	0.666667	Rbm8a	Alu	UTR
chr3	96632713	0.454545	1	Rbm8a	Alu	UTR
chr4	103131624	0.461538	1	Mier1	Alu	no
chr4	103132137	0.4	0.5	Mier1	Alu	no
chr4	108230936	0.192308	0.333333	Zyg11b	Alu	UTR
chr4	116539239	0.666667	0.285714	Ipp	B2	no
chr4	116552787	0.529412	0.75	Tmem69	B2	UTR
chr4	116552796	0.142857	0.5	Tmem69	B2	UTR
chr4	118626808	0.555556	0.75	D4Ertd617e	ERVL	UTR
chr4	124944301	0.727273	0.666667	9930104L06Rik	Alu	UTR
chr4	129198637	0.5	1	Yars	B2	no
chr4	129309891	0.230483	0.296875	Rbbp4	no	UTR
chr4	129309984	0.441315	0.33945	Rbbp4	no	UTR
chr4	129309986	0.227907	0.162162	Rbbp4	no	UTR
chr4	129309987	0.137615	0.116071	Rbbp4	no	UTR
chr4	129310001	0.132841	0.0888889	Rbbp4	no	UTR
chr4	133662209	0.3	0.2	Pigv	Alu	UTR
chr4	140951161	0.135593	0.235294	Gm13031	B2	UTR
chr4	140951582	0.602151	0.5625	Gm13031	B2	UTR
chr4	140951612	0.204301	0.21875	Gm13031	B2	UTR
chr4	149118129	0.470588	0.533333	Dffa	Alu	no
chr4	149118197	0.32	0.272727	Dffa	Alu	no
chr4	149118210	0.230769	0.285714	Dffa	Alu	no
chr4	149118753	0.285714	0.666667	Dffa	Alu	no
chr4	149118754	0.5	0.666667	Dffa	Alu	no
chr4	154922136	0.266667	0.375	Tnfrsf14	no	UTR
chr4	155611199	1	1	Gm16023	Alu	no
chr4	155621897	0.375	0.333333	Gm16023	Alu	UTR
chr4	155621903	0.8	0.555556	Gm16023	Alu	UTR
chr4	155621904	0.714286	0.555556	Gm16023	Alu	UTR
chr4	155621909	0.315789	0.25	Gm16023	Alu	UTR
chr4	155621916	0.3	0.25	Gm16023	Alu	UTR
chr4	155622317	0.272727	0.375	Gm16023	Alu	UTR
chr4	156010666	0.166667	0.333333	Sdf4	Alu	UTR
chr4	21834548	0.548387	0.636364	Usp45	Alu	UTR
chr4	21834549	0.258065	0.363636	Usp45	Alu	UTR
chr4	21834782	0.35	0.5	Usp45	Alu	UTR
chr4	21834787	0.25	0.5	Usp45	Alu	UTR
chr4	21834817	0.294118	0.333333	Usp45	Alu	UTR
chr4	21836550	0.176471	0.117647	Usp45	Alu	UTR
chr4	21911309	0.315789	0.5	Coq3	B2	UTR
chr4	21911667	0.3	0.666667	Coq3	B2	UTR
chr4	33019449	0.25	0.5	Rragd	Alu	UTR
chr4	33020417	0.833333	0.5	Rragd	Alu	UTR
chr4	45377141	0.368421	0.181818	Dcaf10	Alu	UTR
chr4	45377142	0.578947	0.181818	Dcaf10	Alu	UTR
chr4	86577107	0.285714	0.317073	Rraga	Simple_repeat	UTR
chr5	125456605	0.6	0.666667	Bri3bp	Alu	UTR
chr5	125456927	0.75	0.285714	Bri3bp	B4	UTR
chr5	125457477	0.4	0.4	Bri3bp	Alu	UTR
chr5	125457531	0.454545	0.333333	Bri3bp	Alu	UTR
chr5	142669235	0.1	0.181818	Wipi2	Alu	UTR
chr5	29453131	0.4	0.714286	no	Alu	no
chr5	33759468	0.666667	0.8	Letm1	no	no
chr5	52198550	0.625	0.5	no	Alu	no
chr5	77407783	0.5	0.115385	Igfbp7	no	no
chr6	66540081	0.974359	0.777778	Mad2l1	no	UTR
chr6	66540126	0.74359	0.666667	Mad2l1	no	UTR
chr6	66540138	0.157895	0.428571	Mad2l1	no	UTR
chr6	66540144	0.84375	0.428571	Mad2l1	no	UTR
chr6	66540145	0.15625	0.25	Mad2l1	no	UTR
chr6	66540209	0.3	0.25	Mad2l1	no	UTR
chr6	66540270	0.466667	0.714286	Mad2l1	no	UTR
chr6	66540281	0.590909	0.888889	Mad2l1	no	UTR
chr6	66540283	0.28	0.4	Mad2l1	no	UTR
chr6	66540651	0.164179	0.188406	Mad2l1	no	UTR
chr7	102645369	0.52381	0.571429	no	Alu	no
chr7	104339279	0.166667	0.166667	Trim12c	no	UTR
chr7	104339306	0.585106	0.666667	Trim12c	no	UTR
chr7	27821933	1	0.666667	Zfp626	B2	UTR
chr7	27821943	0.666667	0.666667	Zfp626	B2	UTR
chr7	80241948	0.666667	0.5	no	Alu	no
chr7	80241949	0.666667	1	no	Alu	no
chr8	110974585	0.285714	0.5	Ddx19a	Alu	UTR
chr8	124893879	0.708333	0.2	Exoc8	Alu	UTR
chr8	124894122	0.6875	0.666667	Exoc8	Alu	UTR
chr8	124894129	0.761905	0.285714	Exoc8	Alu	UTR
chr8	124894184	0.611111	0.777778	Exoc8	Alu	UTR
chr8	124894190	0.333333	0.6	Exoc8	Alu	UTR
chr8	126943940	0.133333	0.428571	Tomm20	Alu	no
chr8	126944091	0.642857	0.5	Tomm20	Alu	no
chr8	3538399	0.75	1	Pnpla6	Alu	no
chr8	3539455	0.5	0.5	Pnpla6	Alu	no
chr8	3540654	0.375	1	Pnpla6	Alu	no
chr8	3540659	1	1	Pnpla6	Alu	no
chr8	69821786	0.25	0.25	Gmip	Alu	UTR
chr8	72223582	0.375	0.4	Fam32a	B4	UTR
chr8	72478229	0.5	0.5	Slc35e1	Alu	UTR
chr8	72478776	0.375	0.666667	Slc35e1	B4	UTR
chr8	72478916	0.4	0.5	Slc35e1	Alu	UTR
chr8	72482670	0.264151	0.1875	Slc35e1	B4	UTR
chr8	88171868	0.304348	0.3	Heatr3	Alu	UTR
chr9	123520918	0.150943	0.142857	Limd1	no	UTR
chr9	21682781	0.5	1	Smarca4	B2	no
chr9	21683062	0.333333	1	Smarca4	B2	no
chr9	21755850	0.295455	0.555556	Spc24	B2	UTR
chr9	44292778	0.25	0.2	Hinfp	B2	UTR
chr9	44292779	0.333333	0.2	Hinfp	B2	UTR
chr9	56491764	0.444444	0.333333	Hmg20a	Alu	no
chr9	73096640	0.243243	0.368421	Rab27a	Alu	UTR
chr9	73096679	0.169492	0.142857	Rab27a	Alu	UTR
chr9	96056077	0.714286	0.25	Xrn1	Alu	UTR
chr9	96056115	0.6	0.5	Xrn1	Alu	UTR
chr9	96057153	0.411765	0.214286	Xrn1	Alu	UTR
chr9	96057173	0.263158	0.222222	Xrn1	Alu	UTR
chr9	96540093	0.566667	0.230769	Rasa2	ERVK	UTR
chrUn_JH584304	52205	1	1	no	no	no
chrX	104508008	0.269231	0.25	no	no	no
chrX	134588546	0.5625	0.5	Gla	Alu	UTR
chrX	134588551	0.5	0.5	Gla	Alu	UTR
chrX	134589090	0.133333	0.153846	Gla	Alu	UTR
chrX	134589292	0.307692	0.230769	Gla	Alu	UTR
chrX	134589347	0.142857	0.25	Gla	Alu	UTR
chrX	134589385	0.384615	0.461538	Gla	Alu	UTR
chrX	134589396	0.4	0.4	Gla	Alu	UTR
chrX	150984540	0.2	0.214286	Gnl3l	Alu	UTR
chrX	150984581	0.461538	0.25	Gnl3l	Alu	UTR
chrX	150984618	0.714286	0.75	Gnl3l	Alu	UTR
chrX	150985454	0.163934	0.130435	Gnl3l	Alu	UTR
chrX	150985455	0.390625	0.26087	Gnl3l	Alu	UTR
chrX	150985522	0.40625	0.263158	Gnl3l	Alu	UTR
chrX	150985523	0.59375	0.444444	Gnl3l	Alu	UTR
chrX	150985529	0.484375	0.380952	Gnl3l	Alu	UTR
chrX	163978032	0.25	0.4	Car5b	Alu	UTR
chrX	56587643	0.479167	0.4	Mmgt1	B4	UTR
chrX	70344688	0.5	1	Ids	ERVK	UTR
chrX	74226650	0.794118	0.375	Flna	no	UTR
chrX	74226862	0.30117	0.142857	Flna	no	UTR
chrY	1048551	0.3	0.571429	no	L1	no
