## Supplemental Table 4 for "ADAR2 deaminase activity promotes Th17 effector function and protects against intestine inflammation"

### Sheet: Sheet1
Primers	Sequences
mGapdh F	AATGTGTCCGTCGTGGATCT	qPCR
mGapdh R	CATCGAAGGTGGAAGAGTGG	qPCR
mMalt1_F	CAAAAGGATGTCCAGTTGCC	qPCR
mMalt1_R	CACACTGAGGTTCTTCCGCT	qPCR
mAdarb1_F	CAGCGCCCAGAGCCAG	qPCR
mAdarb1_R	GGGCTGACGAGCTTCCTTTA	qPCR
mMalt1 edit-F	TGGAAGGTTCTGGACTTGCT	RT-PCR for Sanger
mMalt1 edit-R	CCCCAGCTCAGGTTTACTCA	RT-PCR for Sanger
huMALT1 edit-1F	CAGGTGCTCAGCTGTGGTTA	RT-PCR for Sanger
huMALT1 edit-1R	GACTATGTCGCTGCACTCCA	RT-PCR for Sanger
huMALT1 edit-2F	TGAAAAGCATCAACCCATCA	RT-PCR for Sanger
huMALT1 edit-2R	GTGGTGTGTGCCTGTAATGC	RT-PCR for Sanger
huADARB1_5a_F	ACCACATGAGCCAATCCTGG	RT-PCR for Sanger
huADARB1_5a_R	CACTGGAATCGTCCCCTCAC	RT-PCR for Sanger
pcDNA3_ADARB1_F	CAGTGTGCTGGAATTCATGGATATAGAAGATGAAGAAAAC	Cloning
pcDNA3_ADARB1_R	CATGCTCGAGCGGCCGCTCAGGGCGTGAGTGAGAACTG	Cloning
MSCV_Adarb1_F	GAGATCGATGCGGCCGCATGGATATAGAAGATGAAGAGAAT	Cloning
MSCV_Adarb1_R	TATCGATACCGTCGACTCAGGGAGTGAAGGAGAACTGGT	Cloning
mAdarb1_ E396A_F	TGCCACGCAGcGATAATCTCC	Site directed mutagenesis
mAdarb1_E396A_R	GTCATTGAGTGCGAGGCC	Site directed mutagenesis
sgRNA	Sequence
sgAdar	TTGCCGGCACTATGTCTCAAGGG
sgAdarb1	CTCTTCATCTTCTATATCCATGG
sgMalt1	CGAGAGCTTGGACCGCGCTCCGG
sgCNS1	TATCTGACAGCTCAACATGGAGG
sgCNS2	GCACTGCCTAGCATTCACGAGG
sgCNS3	CTGCTTGGTGAGATGGAGTGAGG
sgCNS4	GAGTGACCAGAAGAGCTTTGGGG
sgCNS5	GGTTAACAGAATCCAGACAGAGG
