## Supplemental Table 5 for "ADAR2 deaminase activity promotes Th17 effector function and protects against intestine inflammation"

### Sheet: Sheet1
Name	Catalog number	Company	Application
H3K27ac	39133	Active Motif	ChIP-seq
RNA pol2	GTX102535	GeneTex	ChIP-seq
Normal mouse IgG	5415S	Cell Signaling Technology	eCLIP-seq; RIP
ADAR1	sc-73408	Santa Cruz Biotechnology	WB
ADAR2	sc-73409	Santa Cruz Biotechnology	WB; RIP
RPL10A	ab226381	Abcam	RIP
β-Tubulin (9F3)	2128S	Cell Signaling Technology	WB
RORγt	12-6981-82	eBiosciences	Flow cytometry
Foxp3	35-5773-82	eBiosciences	Flow cytometry
Thy1.1 (CD90.1)	12-0900-81	eBiosciences	Flow cytometry
IL-17A	506939	BioLegend	Flow cytometry
Tbet	644823	BioLegend	Flow cytometry
IFNg	505818	BioLegend	Flow cytometry
CD4	100410	BioLegend	Flow cytometry
MALT1	11660-1-AP	Proteintech	WB, Flow cytometry
